# Genetic regulation of fasting-induced longevity effects

**DOI:** 10.1101/2025.09.02.673812

**Authors:** Alison Luciano, Laura Robinson, William H. Schott, A. Phillip West, Ron Korstanje, Gary A. Churchill

## Abstract

Research methods for the investigation of the biology of aging have often implicitly generalized strain-specific results. Dietary interventions, such as caloric restriction and periodic fasting, have been shown to enhance metabolic health and extend lifespan in preclinical models. However, inter-individual variation in physiological responses to these interventions, which affects their safety and efficacy when translated to humans, remains poorly understood despite being observed in multiple studies. In this study, we implemented intermittent fasting (IF) for two days per week in 10 inbred strains (n = 800 mice) from the Collaborative Cross (CC). The CC is a multiparent recombinant inbred strain panel that offers a diverse collection of reproducible models to study the genetic control of heterogeneous intervention responses. We conducted longitudinal phenotyping to characterize hundreds of traits, including lifespan, in the CC mice. We demonstrate that sex and genetic background induce variable responses to intermittent fasting across multiple physiological outcomes, including metabolic, hematologic, and immunologic health. Effects of IF on lifespan were sex-specific and variable across genetic backgrounds. Thus we establish that response to IF is genetically determined in an animal model with physiological features similar to humans. We compared our findings in the CC with those from a parallel study of Diversity Outbred (DO) mice, highlighting common predictors of health and lifespan, as well as key differences between the genetically diverse inbred and outbred models. These findings underscore the importance of genetic factors in dietary intervention responses, offering valuable insights for translating intermittent fasting benefits to human health and longevity. Keywords: multiparental populations; gene-by-treatment interaction
