## Supplemental Table S6 for "Genetic regulation of fasting-induced longevity effects"

Task Name	Task Description	Trait Name	Trait Description
Fasted.Gl	Fasted Glucose	fastedgl_gl	Serum glucose following 4 hour fast (mg/dl)
Body Weight	Body Weight	body_weight	Body weight (g); assessed weekly
CBC	Hematologic Profile as Complete Blood Count	cbc_calc_hgb	Calculated blood hemoglobin concentration (g/dL); Abbreviation = CALC HGB
CBC	Hematologic Profile as Complete Blood Count	cbc_ch	Measured mean cellular hemoglobin content (pg); Abbreviation = CH
CBC	Hematologic Profile as Complete Blood Count	cbc_ch_m	Mean cellular hemoglobin content of mature RBCs (pg); Abbreviation = CH M
CBC	Hematologic Profile as Complete Blood Count	cbc_ch_r	Mean cellular hemoglobin content of reticulocytes (pg); Abbreviation = CH R
CBC	Hematologic Profile as Complete Blood Count	cbc_chcm	Measured mean cellular hemoglobin concentration (g/dL); Abbreviation = CHCM
CBC	Hematologic Profile as Complete Blood Count	cbc_hct	Hematocrit (%); Abbreviation = HCT
CBC	Hematologic Profile as Complete Blood Count	cbc_hdw_cv	Coefficient of variation of cellular hemoglobin concentration; Abbreviation = HDW CV
CBC	Hematologic Profile as Complete Blood Count	cbc_hdw_sd	Measured blood hemoglobin concentration (g/dL)
CBC	Hematologic Profile as Complete Blood Count	cbc_hgb	Measured blood hemoglobin concentration (g/dL); Abbreviation = HGB
CBC	Hematologic Profile as Complete Blood Count	cbc_mch	Calculated mean cellular hemoglobin content (pg); Abbreviation = MCH
CBC	Hematologic Profile as Complete Blood Count	cbc_mchc	Mean corpuscular (RBC) volume (fL); Abbreviation = MCHC
CBC	Hematologic Profile as Complete Blood Count	cbc_mcv	Mean platelet mass (pg); Abbreviation = MCV
CBC	Hematologic Profile as Complete Blood Count	cbc_mpm	Mean platelet volume (fL); Abbreviation = MPM
CBC	Hematologic Profile as Complete Blood Count	cbc_mpv	Ratio of neutrophils to lymphocytes; Abbreviation = MPV
CBC	Hematologic Profile as Complete Blood Count	cbc_num_baso	Basophil count
CBC	Hematologic Profile as Complete Blood Count	cbc_num_clumps	Clump count
CBC	Hematologic Profile as Complete Blood Count	cbc_num_eos	Eosinophil count (10^3/uL)
CBC	Hematologic Profile as Complete Blood Count	cbc_num_luc	Leukocyte count (10^3/uL)
CBC	Hematologic Profile as Complete Blood Count	cbc_num_lymph	Lymphocyte count (10^3/uL)
CBC	Hematologic Profile as Complete Blood Count	cbc_num_mono	Monocyte count (10^3/uL)
CBC	Hematologic Profile as Complete Blood Count	cbc_num_neut	Neutrophil count (10^3/uL)
CBC	Hematologic Profile as Complete Blood Count	cbc_num_plt	Platelet count (10^3/uL)
CBC	Hematologic Profile as Complete Blood Count	cbc_num_rbc	RBC count (10^6/uL)
CBC	Hematologic Profile as Complete Blood Count	cbc_num_retic	Reticulocyte count (10^6/uL)
CBC	Hematologic Profile as Complete Blood Count	cbc_num_wbc	Total WBC count (10^3/uL)
CBC	Hematologic Profile as Complete Blood Count	cbc_pdw_cv	Coefficient of variation of platelet volume; Abbreviation = PDW CV
CBC	Hematologic Profile as Complete Blood Count	cbc_perc_baso	Basophils of WBCs (%); Abbreviation = %BASO
CBC	Hematologic Profile as Complete Blood Count	cbc_perc_eos	Eosinophils of WBCs (%); Abbreviation = %EOS
CBC	Hematologic Profile as Complete Blood Count	cbc_perc_luc	Leukocytes of WBCs (%); Abbreviation = %LUC
CBC	Hematologic Profile as Complete Blood Count	cbc_perc_lymph	Lymphocytes of WBCs (%); Abbreviation = %LUC
CBC	Hematologic Profile as Complete Blood Count	cbc_perc_mono	Monocytes of WBCs (%); Abbreviation = %MONO
CBC	Hematologic Profile as Complete Blood Count	cbc_perc_neut	Neutrophils of WBCs (%); Abbreviation = %NEUT
CBC	Hematologic Profile as Complete Blood Count	cbc_perc_retic	Reticulocytes of total RBCs (%); Abbreviation = %RETIC
CBC	Hematologic Profile as Complete Blood Count	cbc_rdw_cv	Coefficient of variation of RBC volume; Abbreviation = RDW CV
FLOW	Immunologic Profile via Flow Cytometry	flow_b_cells_percent_cd62l	Naive B cells = percent of B cells that are CD62L+
FLOW	Immunologic Profile via Flow Cytometry	flow_b_cells_percent_of_lymphocytes	Percent of lymphocytes that are B cells; Abbreviation = %B Cells of Lymph
FLOW	Immunologic Profile via Flow Cytometry	flow_b_cells_percent_of_viable	Proportion of viable cells that are B cells
FLOW	Immunologic Profile via Flow Cytometry	flow_cd4_t_cells_percent_of_lymphocytes	Proportion of Lymphocytes which are CD4+ T cells; Abbreviation = %CD4+ T of Lymph
FLOW	Immunologic Profile via Flow Cytometry	flow_cd4_t_cells_percent_of_viable	Proportion of viable cells that are CD4+ T cells; Abbreviation = %CD8+ T of Lymph
FLOW	Immunologic Profile via Flow Cytometry	flow_cd4_t_cells_q1_percent_cd62l_cd44	Effector Memory/activated CD4 T cells = proportion of CD4+ T cells that are CD62L- and CD44+; Abbreviation = CD4 T Cells 1
FLOW	Immunologic Profile via Flow Cytometry	flow_cd4_t_cells_q2_percent_cd62l_cd44	Central memory CD4 T cells = proportion of CD4+ T cells that are CD62L+ and CD44+; Abbreviation = CD4 T Cells 2
FLOW	Immunologic Profile via Flow Cytometry	flow_cd4_t_cells_q3_percent_cd62l_cd44	Naive CD4 T cells = proportion of CD4+ T cells that are CD62L+ and CD44-; Abbreviation = CD4 T Cells 3
FLOW	Immunologic Profile via Flow Cytometry	flow_cd4_t_cells_q4_percent_cd62l_cd44	CD4 T cells = proportion of CD4+ T cells that are CD62L- and CD44-; Abbreviation = CD4 T Cells 4
FLOW	Immunologic Profile via Flow Cytometry	flow_cd8_t_cells_percent_of_lymphocytes	Proportion of lymphocytes that are CD8+ T cells
FLOW	Immunologic Profile via Flow Cytometry	flow_cd8_t_cells_percent_of_viable	Proportion of viable cells that are CD8+ T cells
FLOW	Immunologic Profile via Flow Cytometry	flow_cd8_t_cells_q1_percent_cd62l_cd44	Effector memory/activated CD8 T cells = proportion of CD8+ T cells that are CD62L- and CD44+; Abbreviation = CD8 T Cells 1
FLOW	Immunologic Profile via Flow Cytometry	flow_cd8_t_cells_q2_percent_cd62l_cd44	Central memory CD8 T cells = proportion of CD8+ T cells that are CD62L+ and CD44+; Abbreviation = CD8 T Cells 2
FLOW	Immunologic Profile via Flow Cytometry	flow_cd8_t_cells_q3_percent_cd62l_cd44	Naive CD8 T cells = proportion of CD8+ T cells that are CD62L+ and CD44-; Abbreviation = CD8 T Cells 3
FLOW	Immunologic Profile via Flow Cytometry	flow_cd8_t_cells_q4_percent_cd62l_cd44	CD8 T cells = proportion of CD8+ T cells that are CD62L- and CD44-; Abbreviation = CD8 T Cells 4
FLOW	Immunologic Profile via Flow Cytometry	flow_eosinophils_percent_of_myeloid	Eosinophils = proportion of myeloid cells that are eosinophils; Abbreviation = %Eos of Myeloid
FLOW	Immunologic Profile via Flow Cytometry	flow_eosinophils_percent_of_viable	Proportion of viable cells that are eosinophils
FLOW	Immunologic Profile via Flow Cytometry	flow_inflammitory_monocytes_cd11c_cd62l_percent_of_monocytes	Inflammatory monocytes = proportion of moncytes that are CD11C- and CD62L+; Abbreviation = %Inflam of Mono
FLOW	Immunologic Profile via Flow Cytometry	flow_lymphocytes_percent_of_viable	Lymphocytes = proportion of viable cells that are lymphoid; Abbreviation = %Lymph of Viable
FLOW	Immunologic Profile via Flow Cytometry	flow_monocytes_percent_of_myeloid	Monocytes = proportion of myeloid calls that are monocytes; Abbreviation = %Mono of Myeloid
FLOW	Immunologic Profile via Flow Cytometry	flow_monocytes_percent_of_viable	Proportion of viable cells that are monocytes
FLOW	Immunologic Profile via Flow Cytometry	flow_myeloid_cd11b_percent_of_viable	Proportion of viable cells which are myeloid; Abbreviation = %Myeloid of Viable
FLOW	Immunologic Profile via Flow Cytometry	flow_neutrophils_granulocytes_percent_of_myeloid	Neutrophils = proportion of myeloid cells that are neutrophils; Abbreviation = %Neutro of Myeloid
FLOW	Immunologic Profile via Flow Cytometry	flow_neutrophils_granulocytes_percent_of_viable	Proportion of viable cells which are neutrophils
FLOW	Immunologic Profile via Flow Cytometry	flow_new_b_cells_percent_cd11b	Proportion of B cells which are CD11b+
FLOW	Immunologic Profile via Flow Cytometry	flow_new_b_cells_percent_nkg2d	Proportion of B cells which are NKG2D+
FLOW	Immunologic Profile via Flow Cytometry	flow_new_cd11c_cd62l_of_monocytes	Proportion of moncytes that are CD11C+ and CD62L+
FLOW	Immunologic Profile via Flow Cytometry	flow_new_cd4_t_cells_percent_cd25	Activated or regulatory CD4 T cells = proportion of CD4+ T cells that are CD25+
FLOW	Immunologic Profile via Flow Cytometry	flow_new_cd4_t_cells_percent_nkg2d	Activated CD4 T cells = proportion of CD4+ T cells that are NKG2D+
FLOW	Immunologic Profile via Flow Cytometry	flow_new_cd8_t_cells_percent_nkg2d	Proportion of CD8 T cells which are NKG2D+
FLOW	Immunologic Profile via Flow Cytometry	flow_new_cll_like_percent_of_viable	Proportion of viable cells that are CD11+
FLOW	Immunologic Profile via Flow Cytometry	flow_new_dn_t_cells_percent_cd25	B220+ DNT = proportion of double negative T cells that are B220+
FLOW	Immunologic Profile via Flow Cytometry	flow_new_dn_t_cells_percent_nkg2d	Proportion of double negative T cells that are NKG2D+
FLOW	Immunologic Profile via Flow Cytometry	flow_new_dn_t_cells_q1_percent_cd62l_cd44	Proportion of double negative T cells that are CD62L- CD44+
FLOW	Immunologic Profile via Flow Cytometry	flow_new_dn_t_cells_q2_percent_cd62l_cd44	Proportion of double negative T cells that are CD62L+ CD44+
FLOW	Immunologic Profile via Flow Cytometry	flow_new_dn_t_cells_q3_percent_cd62l_cd44	Proportion of double negative T cells that are CD62L+ CD44-
FLOW	Immunologic Profile via Flow Cytometry	flow_new_dn_t_cells_q4_percent_cd62l_cd44	Proportion of double negative T cells that are CD62L- CD44-
FLOW	Immunologic Profile via Flow Cytometry	flow_new_neutrophils_percent_cd62l	CD62L Neutrophils = proportion of neutrophils that are CD62L+
FLOW	Immunologic Profile via Flow Cytometry	flow_new_nk_cells_cd11b_cd11c_percent_cd62l	Proportion of CD11b-, CD11c+ NK Cells which are CD62L+; Abbreviation = NK Cells 1
FLOW	Immunologic Profile via Flow Cytometry	flow_new_nk_cells_cd11b_cd11c_percent_cd62l_2	Proportion of CD11b+, CD11c+ NK Cells which are CD62L+; Abbreviation = NK Cells 2
FLOW	Immunologic Profile via Flow Cytometry	flow_new_nk_cells_cd11b_cd11c_percent_cd62l_3	Proportion of CD11b+, CD11c- NK Cells which are CD62L+; Abbreviation = NK Cells 3
FLOW	Immunologic Profile via Flow Cytometry	flow_new_nk_cells_cd11b_cd11c_percent_cd62l_4	Proportion of CD11b-, CD11c- NK Cells which are CD62L+; Abbreviation = NK Cells 4
FLOW	Immunologic Profile via Flow Cytometry	flow_new_nk_cells_percent_b220	B220+ NK cells = proportion of natural killer cells that are B220+
FLOW	Immunologic Profile via Flow Cytometry	flow_new_nk_cells_percent_cd11b_cd11c	Proportion of NK cells which are CD11b-, CD11c+
FLOW	Immunologic Profile via Flow Cytometry	flow_new_nk_cells_percent_cd11b_cd11c_2	Proportion of NK cells which are CD11b+, CD11c+
FLOW	Immunologic Profile via Flow Cytometry	flow_new_nk_cells_percent_cd11b_cd11c_3	Proportion of NK cells which are CD11b+, CD11c-
FLOW	Immunologic Profile via Flow Cytometry	flow_new_nk_cells_percent_cd11b_cd11c_4	Proportion of NK cells which are CD11b-, CD11c-
FLOW	Immunologic Profile via Flow Cytometry	flow_new_nk_cells_percent_cd62l	B220+ NK cells = proportion of natural killer cells that are B220+
FLOW	Immunologic Profile via Flow Cytometry	flow_new_other_cells_percent_of_viable	Proportion of viable cells which did not fit in any gating
FLOW	Immunologic Profile via Flow Cytometry	flow_new_t_cells_percent_of_viable	Proportion of viable cells which are T cells
FLOW	Immunologic Profile via Flow Cytometry	flow_nk_cells_percent_of_lymphocytes	NK cells = proportion of lymphocytes that are natural killer cells; Abbreviation = %NK Cells of Lymph
FLOW	Immunologic Profile via Flow Cytometry	flow_nk_cells_percent_of_viable	Proportion of viable cells which are NK cells
FLOW	Immunologic Profile via Flow Cytometry	flow_nkg2d_t_cells_percent_cd4	Proportion of NKG2D+ T cells which are CD4+
FLOW	Immunologic Profile via Flow Cytometry	flow_nkg2d_t_cells_percent_cd8	Proportion of NKG2D+ T cells which are CD8+
FLOW	Immunologic Profile via Flow Cytometry	flow_nkg2d_t_cells_percent_dn	Proportion of NKG2D+ T cells which are CD4- and CD8-
FLOW	Immunologic Profile via Flow Cytometry	flow_nkg2d_t_cells_percent_of_lymphocytes	Proportion of Lymphocytes which are NKG2D+ T cells
FLOW	Immunologic Profile via Flow Cytometry	flow_nkg2d_t_cells_percent_of_viable	Proportion of Viable which are NKG2D+ T cells
FLOW	Immunologic Profile via Flow Cytometry	flow_other_monocytes_cd11c_cd62l_percent_of_monocytes	Proportion of monocytes which are CD11c- and CD62L-
FLOW	Immunologic Profile via Flow Cytometry	flow_resident_monocytes_cd11c_cd62l_percent_of_monocytes	Resident monocytes = proportion of moncytes that are CD11C+ and CD62L-; Abbreviation = Res Mono 1
Frailty	Frailty via Frailty Index	frailty_alopecia	Fur loss (0, 0.5, 1)
Frailty	Frailty via Frailty Index	frailty_body_condition	Lacking flesh around hips (0, 0.5, 1)
Frailty	Frailty via Frailty Index	frailty_breathing_rate_depth	Gasping or abnormal rate/depth of breathing (0, 0.5, 1)
Frailty	Frailty via Frailty Index	frailty_cataracts	White spots or clouding of cornea (0, 0.5, 1)
Frailty	Frailty via Frailty Index	frailty_coat_condition	Poor grooming (0, 0.5, 1)
Frailty	Frailty via Frailty Index	frailty_corneal_opacity	Opacity in the centre of the eye (0, 0.5, 1)
Frailty	Frailty via Frailty Index	frailty_dermatitis	Skin lesions (0, 0.5, 1)
Frailty	Frailty via Frailty Index	frailty_diarrhea	Diarrhea or fecal smearing (0, 0.5, 1)
Frailty	Frailty via Frailty Index	frailty_distended_abdomen	Bulging abdomen (0, 0.5, 1)
Frailty	Frailty via Frailty Index	frailty_eye_discharge_swelling	Eye discharge or swelling (0, 0.5, 1)
Frailty	Frailty via Frailty Index	frailty_gait_disorders	Abnormalities in gait (0, 0.5, 1)
Frailty	Frailty via Frailty Index	frailty_kyphosis	Curvature of spine (0, 0.5, 1)
Frailty	Frailty via Frailty Index	frailty_loss_of_fur_colour	Loss of fur color (0, 0.5, 1)
Frailty	Frailty via Frailty Index	frailty_loss_of_whiskers	Reduction in number of whiskers (0, 0.5, 1)
Frailty	Frailty via Frailty Index	frailty_malocclusions	Uneven or overgrown teeth (0, 0.5, 1)
Frailty	Frailty via Frailty Index	frailty_menace_reflex	Lack of menace reflex, does not blink when object moved towards face (0, 0.5, 1)
Frailty	Frailty via Frailty Index	frailty_microphthalmia	Small or sunken eyes (0, 0.5, 1)
Frailty	Frailty via Frailty Index	frailty_nasal_discharge	Discharge in nares (0, 0.5, 1)
Frailty	Frailty via Frailty Index	frailty_piloerection	Piloerection (0, 0.5, 1)
Frailty	Frailty via Frailty Index	frailty_rectal_prolapse	Rectal prolapse (0, 0.5, 1)
Frailty	Frailty via Frailty Index	frailty_righting_reflex	Poor righting reflex (0, 0.5, 1)
Frailty	Frailty via Frailty Index	frailty_score	Composite (mean of component ordinal indices) frailty score. Possible values range from 0 to 1.
Frailty	Frailty via Frailty Index	frailty_sum	Frailty index - sum of item scores
Frailty	Frailty via Frailty Index	frailty_tail_stiffening	Tail stiff, does not curl around finger (0, 0.5, 1)
Frailty	Frailty via Frailty Index	frailty_temperature	Body temperature (Celsius)
Frailty	Frailty via Frailty Index	frailty_tremor	Presence of tremor (0, 0.5, 1)
Frailty	Frailty via Frailty Index	frailty_tumours	Presence of tumors (0, 0.5, 1)
Frailty	Frailty via Frailty Index	frailty_vaginal_uterine	Genital prolapse (0, 0.5, 1)
Frailty	Frailty via Frailty Index	frailty_vestibular_disturbance	Vestibular disturbance when lowered by tail towards a flat surface (0, 0.5, 1)
Frailty	Frailty via Frailty Index	frailty_vision_loss_visual_placing	Vision loss, height at which mouse reaches towards a surface when lowered (0, 0.5, 1)
NMR	Body Composition via Nuclear Magnetic Resonance	body_weight	Body weight (g) at NMR assay
NMR	Body Composition via Nuclear Magnetic Resonance	nmr_adiposity	Adiposity; nmr_fat/(nmr_fat + nmr_lean)
NMR	Body Composition via Nuclear Magnetic Resonance	nmr_fat	Fat tissue mass (grams)
NMR	Body Composition via Nuclear Magnetic Resonance	nmr_free_water	Free water mass (grams)
NMR	Body Composition via Nuclear Magnetic Resonance	nmr_lean	Lean tissue mass (grams)
NMR	Body Composition via Nuclear Magnetic Resonance	nmr_lean1	Percent of total mass that is lean tissue
NMR	Body Composition via Nuclear Magnetic Resonance	nmr_other	Total mass (g) that is not fat, water, or lean tissue
NMR	Body Composition via Nuclear Magnetic Resonance	nmr_total_water	Water mass (grams)
None	NA	NA	[Process indicator. Preserves mice without assay data in dataset.]
