## Supplemental Table S8 for "Genetic regulation of fasting-induced longevity effects"

variable	contrast	timepoint	estimate	p.value	q.value	estimate_Female	estimate_Male	p.value_Female	p.value_Male	q.value_Female	q.value_Male
body_weight_auc	IF - AL	NA	-0.38203808280648793	0.006302913230865018	0.03597912969285448	-0.4266672798662387	-0.33740888574673716	0.0032312592460839577	0.014103153355369887	0.026040148041970718	0.05682741204957866
body_weight_mean	IF - AL	NA	-0.40100439144241457	2.469576384833461e-4	0.0028194330393515347	-0.38171267622889354	-0.4202961066559356	1.949542717554372e-4	7.367917242197296e-5	0.0026215719107104793	0.001261755827726287
frailty_score_beta	IF - AL	NA	-0.04545717147789943	0.5289978396580748	0.7036184857587986	0.10169018903575192	-0.19260453199155078	0.3202509671671389	0.0584956945295181	0.541659043233309	0.15382797077226976
frailty_score_final	IF - AL	NA	0.07315087565270731	0.2002524640218633	0.38480667794334544	0.11188981308959633	0.03441193821581827	0.1637162210635491	0.6708179161528687	0.3871231224776359	0.8205540581512769
frailty_temperature_beta	IF - AL	NA	-4.974916849327937e-4	0.9946335063629134	0.9946335063629134	0.139987961519354	-0.14098294488921959	0.18221738855968445	0.17605048301010678	0.4092423316832257	0.3349849468386754
flow_b_cells_percent_of_lymphocytes	IF - AL	22	-0.07860973936978584	0.17263943241843566	0.34781768001949537	-0.0718062471945134	-0.08541323154505828	0.3289313298001556	0.2521703130068747	0.5464053984640277	0.4150127771365087
flow_b_cells_percent_of_lymphocytes	IF - AL	70	-0.09216314224828272	0.14196741654355294	0.311978196195326	-0.0028713632977548226	-0.18145492119881063	0.9723750673796296	0.025659680811569933	0.9965813008138185	0.08657801302007621
flow_b_cells_percent_of_lymphocytes	IF - AL	121	-0.3091273515856821	0.012887799440108979	0.06347925079278663	-0.005998655379501644	-0.6122560477918626	0.9749708025021073	6.064979318554527e-5	0.9965813008138185	0.0011870030952028147
flow_cd4_t_cells_percent_of_lymphocytes	IF - AL	22	0.06815212499308314	0.1460994104575151	0.311978196195326	0.06756686279451361	0.06873738719165266	0.27838595801488075	0.27696074359016	0.5153902195680901	0.43117752127104453
flow_cd4_t_cells_percent_of_lymphocytes	IF - AL	70	0.15327718672836305	0.004545547954050091	0.027251724361095762	0.0759162412872136	0.23063813216951248	0.2867106093599603	0.001008943779637353	0.5237247130975274	0.006921594433765719
flow_cd4_t_cells_percent_of_lymphocytes	IF - AL	121	0.2059665585900567	0.05714266180352961	0.17018575363225122	-0.09321461343917616	0.5051477306192895	0.5809498328417995	1.625123026572396e-4	0.787622037506836	0.00185846756466693
flow_cd4_t_cells_q1_percent_cd62l_cd44	IF - AL	22	0.021744271784669197	0.5571472524597776	0.7204729970345181	-0.024054572636959193	0.06754311620629759	0.6187960633838843	0.17092862708397466	0.8073815303199252	0.3298200269085145
flow_cd4_t_cells_q1_percent_cd62l_cd44	IF - AL	70	-0.05896239722892833	0.152422168535289	0.3163914710505241	-0.09533743198968317	-0.022587362468173482	0.08438138053026661	0.6695003912957994	0.26608219019063645	0.8205540581512769
flow_cd4_t_cells_q1_percent_cd62l_cd44	IF - AL	121	-0.13215650997057357	0.10599461154755055	0.254758978631832	-0.04595433152730523	-0.21835868841384193	0.7180332715337854	0.03103709519433238	0.8628996333344614	0.10124004861008419
flow_cd4_t_cells_q2_percent_cd62l_cd44	IF - AL	22	0.005587228629449737	0.9107442522156118	0.9548600392795294	2.843552784857203e-4	0.010890101980413753	0.9965813008138185	0.8714104462194389	0.9965813008138185	0.9326814932192432
flow_cd4_t_cells_q2_percent_cd62l_cd44	IF - AL	70	0.002268821684264942	0.9671651369966815	0.9814935093966324	-0.043924295519927825	0.048461938888457706	0.5627371414854909	0.5073676946644861	0.787622037506836	0.668359367009948
flow_cd4_t_cells_q2_percent_cd62l_cd44	IF - AL	121	0.01517771447168364	0.8955923691977871	0.9538513313562489	0.24620646206351302	-0.21585103312014572	0.17340444225566962	0.13261803013824064	0.4005662927756296	0.27951800198367643
flow_cd4_t_cells_q3_percent_cd62l_cd44	IF - AL	22	-0.07529934619749648	0.07585380225078574	0.21649939392411763	-0.003844439799079571	-0.14675425259591338	0.9469722361362835	0.013425563084211245	0.9853708444909305	0.05682741204957866
flow_cd4_t_cells_q3_percent_cd62l_cd44	IF - AL	70	0.03612907157200695	0.44050924868126684	0.6221625471065315	0.04956034234909809	0.022697800794915804	0.45886022290801964	0.7237593057954449	0.6759553821333193	0.85898595481282
flow_cd4_t_cells_q3_percent_cd62l_cd44	IF - AL	121	0.08888749216875631	0.3945741340014024	0.5812543694429261	-0.03493242103591831	0.21270740537343094	0.8323888768865237	0.10295704316745817	0.9196554526891431	0.2238907129197106
flow_cd4_t_cells_q4_percent_cd62l_cd44	IF - AL	22	0.07374047842191277	0.14756319322328917	0.311978196195326	0.018000888551342294	0.12948006829248324	0.7909808474438982	0.06248019533929433	0.8955733561968103	0.15382797077226976
flow_cd4_t_cells_q4_percent_cd62l_cd44	IF - AL	70	-0.038404398968388494	0.4915340822192199	0.6667343491488429	-0.09362190878109077	0.016813110844313785	0.23126861459687315	0.8227599786784596	0.46452578814507195	0.9017449366315918
flow_cd4_t_cells_q4_percent_cd62l_cd44	IF - AL	121	0.10688523093637893	0.37414066342249064	0.5576144038656499	-0.16642830664939337	0.38019876852215123	0.37960783243326723	0.011334379111163462	0.5982203831935833	0.050090643168690135
flow_cd8_t_cells_percent_of_lymphocytes	IF - AL	22	-0.042953324277648	0.43617626011395383	0.6221625471065315	-0.03764204682119399	-0.04826460173410202	0.5959780525586434	0.502352956815217	0.787622037506836	0.6681782046959682
flow_cd8_t_cells_percent_of_lymphocytes	IF - AL	70	0.043616442746149585	0.4680877227849891	0.6477577577933687	-0.005261076346572302	0.09249396183887147	0.947748908127193	0.23486922835037555	0.9853708444909305	0.4010078659147433
flow_cd8_t_cells_percent_of_lymphocytes	IF - AL	121	0.20550549128015555	0.0866229445447327	0.22821814235823806	-0.026057590255627948	0.4370685728159391	0.8878459870184319	0.003016666218408712	0.957755119854529	0.017968837909651893
flow_cd8_t_cells_q1_percent_cd62l_cd44	IF - AL	22	0.05434701460894067	0.26175792068214015	0.45975429658273337	0.010731445786918653	0.09796258343096267	0.8716682655732297	0.14815481625994886	0.9477662887581941	0.3029434302628805
flow_cd8_t_cells_q1_percent_cd62l_cd44	IF - AL	70	-0.13865612375381067	0.012973861475897996	0.06347925079278663	-0.19315762638317222	-0.08415462112444912	0.012587674183834078	0.254460388901217	0.08622556815926344	0.4150127771365087
flow_cd8_t_cells_q1_percent_cd62l_cd44	IF - AL	121	-0.07666536334119399	0.5194874215431851	0.6977429093276113	0.2552082221829056	-0.40853894886529357	0.17543049318640713	0.006083215733522306	0.4005662927756296	0.030866687240465034
flow_cd8_t_cells_q2_percent_cd62l_cd44	IF - AL	22	-0.058674604224573136	0.22486045816354824	0.40534056274218566	-0.09913566170184736	-0.018213546747298914	0.11624345929057135	0.7738640682167759	0.3317782067251724	0.8690112897188386
flow_cd8_t_cells_q2_percent_cd62l_cd44	IF - AL	70	0.00967276090071851	0.8533364500742713	0.9239819369145482	0.03770851696837542	-0.0183629951669384	0.5966921686254728	0.7890897478862802	0.787622037506836	0.8718168988743579
flow_cd8_t_cells_q2_percent_cd62l_cd44	IF - AL	121	-0.08392735134771877	0.4361307597768168	0.6221625471065315	-0.14057879008805044	-0.027275912607387105	0.40298210966618386	0.8380280297587129	0.6203207755535639	0.9111892069598704
flow_cd8_t_cells_q3_percent_cd62l_cd44	IF - AL	22	-0.09507209873508526	0.09670356506271885	0.24087978933804513	-0.039585921878082256	-0.15055827559208826	0.5743136997593383	0.03815116407588612	0.787622037506836	0.11362411909557386
flow_cd8_t_cells_q3_percent_cd62l_cd44	IF - AL	70	0.10747535225055069	0.08181127460892812	0.22416289242846307	0.11270381198017333	0.10224689252092803	0.1580137360053948	0.18486877585406564	0.3865693184417695	0.34694551084941083
flow_cd8_t_cells_q3_percent_cd62l_cd44	IF - AL	121	0.20756129957511718	0.07906698793136814	0.22106484380811095	0.15836563221141176	0.25675696693882255	0.3844077110725307	0.07727347285710795	0.5984529138288263	0.17644109635706315
flow_cd8_t_cells_q4_percent_cd62l_cd44	IF - AL	22	0.11439645099004357	0.026617962548913902	0.09855840187030282	0.09400031875245637	0.13479258322763077	0.13700734515919513	0.03676306399009341	0.36803933895705354	0.11362411909557386
flow_cd8_t_cells_q4_percent_cd62l_cd44	IF - AL	70	0.04265821723812645	0.42376944419875207	0.6176214239917982	0.03742650533799289	0.04788992913826001	0.597902860589131	0.4846211071204779	0.787622037506836	0.6573573433218364
flow_cd8_t_cells_q4_percent_cd62l_cd44	IF - AL	121	0.061466974010514874	0.5633855238323449	0.7213440819161799	-0.07292262418121107	0.19585657220224081	0.6588249980471363	0.13673803892684755	0.8205365884768879	0.2838350201966381
flow_eosinophils_percent_of_myeloid	IF - AL	22	0.028421459541102336	0.6443309089537302	0.7811799515633722	0.054862946526129074	0.0019799725560755987	0.47629969405546246	0.9796656051778301	0.6941814689957272	0.9908324857158957
flow_eosinophils_percent_of_myeloid	IF - AL	70	0.2726996816771318	3.514171817180817e-4	0.0030090096184610744	0.20791907064009746	0.3374802927141662	0.017906316829136338	1.3697310939658942e-4	0.1022152252329866	0.00185846756466693
flow_eosinophils_percent_of_myeloid	IF - AL	121	0.047883204203838056	0.7029248588052723	0.8230829543275412	0.1444692679247071	-0.04870285951703099	0.45057427793719884	0.7500256053020309	0.6709638704064809	0.85898595481282
flow_inflammitory_monocytes_cd11c_cd62l_percent_of_monocytes	IF - AL	22	-0.046813613718907604	0.33602706152017436	0.5415965579795752	-0.01892394356389779	-0.0747032838739174	0.7754171507994958	0.26823532650101867	0.894402362732175	0.43117752127104453
flow_inflammitory_monocytes_cd11c_cd62l_percent_of_monocytes	IF - AL	70	-0.2521062430701202	2.604085493054376e-5	7.13519425096899e-4	-0.23740309337552232	-0.26680939276471805	0.0021723511937009428	3.7362497347792953e-4	0.018600757096064322	0.0034124414244317562
flow_inflammitory_monocytes_cd11c_cd62l_percent_of_monocytes	IF - AL	121	-0.2656642994028623	0.024625668791867297	0.0963919035567377	-0.1769642488450034	-0.35436434996072114	0.339010648682061	0.015568725811983672	0.5464053984640277	0.05924765100671563
flow_lymphocytes_percent_of_viable	IF - AL	22	-0.2193707453590878	3.2540474504213395e-4	0.0030090096184610744	-0.09364210331702806	-0.3450993874011475	0.1890016354418009	6.747715611547863e-6	0.4176326460568826	2.3110925969551432e-4
flow_lymphocytes_percent_of_viable	IF - AL	70	0.052758905177774026	0.36839227732982904	0.5576144038656499	0.09616381516150073	0.009353995194047324	0.23712628816679965	0.9047274544212941	0.46452578814507195	0.9461653530970786
flow_lymphocytes_percent_of_viable	IF - AL	121	-0.11212263093345856	0.36175485501032256	0.5576144038656499	-0.056914309145288736	-0.1673309527216284	0.7672892071354601	0.2714963200463544	0.894402362732175	0.43117752127104453
flow_monocytes_percent_of_myeloid	IF - AL	22	-0.02150437369668379	0.7626740366276521	0.874082178580495	-0.03743700531221343	-0.00557174208115415	0.6565771421703887	0.9476186685316375	0.8205365884768879	0.9688340118569726
flow_monocytes_percent_of_myeloid	IF - AL	70	0.20513942928466347	0.012719092786880215	0.06347925079278663	0.11827049601633226	0.2920083625529947	0.2039184998821375	0.0022709116763207395	0.43168763380280845	0.014141586347997332
flow_monocytes_percent_of_myeloid	IF - AL	121	0.4757334479279042	3.032466430346911e-4	0.0030090096184610744	0.18373074799952244	0.7677361478562859	0.33795917093702865	1.2691185422061007e-6	0.5464053984640277	8.693462014111789e-5
flow_myeloid_cd11b_percent_of_viable	IF - AL	22	0.1375300241217188	0.011614877938488278	0.06347925079278663	0.031222987299470786	0.24383706094396682	0.6491563097745989	7.138111871124324e-4	0.8205365884768879	0.005766617088342613
flow_myeloid_cd11b_percent_of_viable	IF - AL	70	0.015313111986888544	0.7860375252340548	0.889976371545996	-0.035871106304168246	0.06649733027794534	0.6479142005356284	0.38013839711894715	0.8205365884768879	0.5368964990236677
flow_myeloid_cd11b_percent_of_viable	IF - AL	121	0.02870566714768783	0.8096162477667292	0.8969575135958076	0.04632310124029058	0.011088233055085087	0.8037418139539905	0.9400130926246846	0.9025625287843991	0.9682841630795623
flow_neutrophils_granulocytes_percent_of_myeloid	IF - AL	22	0.002860368926811475	0.9661741449177902	0.9814935093966324	0.005871670685535549	-1.5093283191259903e-4	0.944021115408556	0.9985754625313759	0.9853708444909305	0.9985754625313759
flow_neutrophils_granulocytes_percent_of_myeloid	IF - AL	70	-0.3471397687946672	6.958836438790955e-5	0.001191700740142951	-0.30409803469102825	-0.39018150289830605	0.001741648695213613	6.034127578252653e-5	0.015907058082951	0.0011870030952028147
flow_neutrophils_granulocytes_percent_of_myeloid	IF - AL	121	-0.3937028755708049	0.004007499253409804	0.026144161796054433	-0.2979099451604388	-0.48949580598117104	0.14846590888547526	0.003151852018415066	0.3865693184417695	0.017991821938452668
flow_nk_cells_percent_of_lymphocytes	IF - AL	22	0.08044963273174496	0.17854425802332138	0.35450091810427575	0.00101638596158946	0.15988287950190047	0.9891361866139925	0.038029758198161616	0.9965813008138185	0.11362411909557386
flow_nk_cells_percent_of_lymphocytes	IF - AL	70	-0.33523722801021794	1.3500495187259766e-5	4.62391960163647e-4	-0.4017359530880122	-0.26873850293242374	7.624474238653665e-6	0.0014378671070543847	2.0891059413911042e-4	0.009380371126973843
flow_nk_cells_percent_of_lymphocytes	IF - AL	121	0.19428123133177014	0.12136816085178972	0.28667996614991714	0.012267629345592715	0.37629483331794755	0.9494084049109696	0.014897366488051596	0.9853708444909305	0.058312548824659104
flow_resident_monocytes_cd11c_cd62l_percent_of_monocytes	IF - AL	22	0.011917190634867653	0.8080745188463874	0.8969575135958076	-0.037210893744082145	0.06104527501381745	0.5620978984945979	0.3487223457674541	0.787622037506836	0.5049288270405736
flow_resident_monocytes_cd11c_cd62l_percent_of_monocytes	IF - AL	70	0.22688256310954233	1.7699002052502634e-4	0.0024247632811928606	0.18829362891233978	0.2654714973067449	0.010947248138324091	2.681518420155934e-4	0.07893542078686318	0.002777090986978451
flow_resident_monocytes_cd11c_cd62l_percent_of_monocytes	IF - AL	121	0.26329006010477474	0.01682284808830295	0.07682433960325014	0.06771412398998342	0.4588659962195661	0.6903283900339618	7.230879352610729e-4	0.8520269318437187	0.005766617088342613
fastedgl_gl	IF - AL	24	0.10125657692958207	0.3248753547374855	0.5298562333218514	-0.024575110494853065	0.2270882643540172	0.8296479279482557	0.058046176610318155	0.9196554526891431	0.15382797077226976
fastedgl_gl	IF - AL	72	0.22642005131375198	0.045143782837935055	0.1405613238362978	0.1915947552133203	0.26124534741418365	0.12804052322915882	0.037855544785564306	0.3579908506611175	0.11362411909557386
fastedgl_gl	IF - AL	122	0.6284715710891082	3.3063154998656666e-4	0.0030090096184610744	0.8019753809787448	0.4549677611994718	0.0014868289516918724	0.021890518796087215	0.014549683312984752	0.07892108092273548
cbc_calc_hgb	IF - AL	45	-0.1295588706860541	0.10065251332440188	0.24623918438291176	-0.2298968668943536	-0.029220874477754566	0.01677748758958835	0.7465423957254469	0.09993546955537409	0.85898595481282
cbc_calc_hgb	IF - AL	97	-0.1437491088800386	0.12778478417794864	0.28794718916339734	-0.07760467484138031	-0.20989354291869688	0.5336959612218547	0.06702486556750817	0.7696457546041484	0.160840883838463
cbc_ch	IF - AL	45	-0.004556765596231055	0.9379834987150875	0.9711551719721329	0.07978964225584245	-0.08890317344830456	0.2764853395618896	0.22120549657604052	0.5153902195680901	0.38852760296048144
cbc_ch	IF - AL	97	-0.11388106530898887	0.12820006404536025	0.28794718916339734	-0.14296931763226206	-0.08479281298571567	0.1543947480989963	0.3501331282398138	0.3865693184417695	0.5049288270405736
cbc_ch_r	IF - AL	45	0.5078363200763703	5.872711843616434e-5	0.001191700740142951	0.607880949860329	0.40779169029241136	2.6912019599789187e-6	2.8379031983721397e-4	9.217366712927797e-5	0.002777090986978451
cbc_ch_r	IF - AL	97	0.5895027410428945	4.5054139464391574e-6	3.086208553310823e-4	0.6339525190325461	0.5450529630532428	1.9428575249566815e-6	1.4012459561524471e-5	9.217366712927797e-5	3.839413919857705e-4
cbc_chcm	IF - AL	45	8.92299869673624e-4	0.9916163055717512	0.9946335063629134	-0.17312399208041732	0.17490859181976456	0.08809881357556772	0.08302214249677484	0.26608219019063645	0.1834521535815831
cbc_chcm	IF - AL	97	-0.22290355532994074	0.033214629384442466	0.11667703142740046	-0.2835665143509747	-0.1622405963089068	0.027036691378118954	0.16599585471121214	0.12493513079015049	0.32487760136337235
cbc_hct	IF - AL	45	-0.139096072721562	0.021478774266069086	0.08759566632699657	-0.1820808643859552	-0.09611128105716879	0.01885823723828144	0.2005200313211385	0.1033431400657823	0.36628325721327964
cbc_hct	IF - AL	97	-0.08024272361567376	0.2954980534097669	0.5060404164642258	-0.04193873828702424	-0.11854670894432329	0.7058965076023076	0.2330483865005607	0.8558214295709394	0.4010078659147433
cbc_hdw_sd	IF - AL	45	0.3350284200802146	1.4644791622436048e-4	0.002229262724748598	0.3814385526736918	0.2886182874867374	2.9985255242135802e-5	7.576577196362558e-4	5.86854281167515e-4	0.005766617088342613
cbc_hdw_sd	IF - AL	97	0.04199881724146304	0.5953963369355222	0.7552712792608013	0.049522190560388646	0.03447544392253743	0.6422947467808211	0.7216761566545998	0.8205365884768879	0.85898595481282
cbc_hgb	IF - AL	45	-0.15834875778500185	0.04333981354597453	0.13808266176275605	-0.2269296735323739	-0.08976784203762977	0.015495617211600456	0.31349947044069926	0.09725970312949292	0.46684160272147607
cbc_hgb	IF - AL	97	-0.1161078117023504	0.20479853717697574	0.38480667794334544	-0.10004102617220012	-0.1321745972325007	0.4164887275947886	0.2370922418911986	0.6270214909943521	0.4010078659147433
cbc_mch	IF - AL	45	-0.024410622686213232	0.6919804448766869	0.8172527667940181	0.0968013355338796	-0.14562258090630606	0.21340638963842815	0.06215689618006694	0.4409724143154224	0.15382797077226976
cbc_mch	IF - AL	97	-0.07362793164704214	0.3485259014163291	0.5488281436096217	-0.16009772054602917	0.012841857251944894	0.13650161819369963	0.8943036867060379	0.36803933895705354	0.9461653530970786
cbc_mchc	IF - AL	45	-0.06417578489014561	0.4734121315415316	0.6485746202118984	-0.1928198377810697	0.06446826800077848	0.07375310344444679	0.5334174838520561	0.24384755699310215	0.68667797470941
cbc_mchc	IF - AL	97	-0.1466939027998872	0.17208650211184903	0.34781768001949537	-0.259002621792202	-0.034385183807572356	0.061072764941168915	0.7835651471137066	0.2145376614600036	0.8718168988743579
cbc_mcv	IF - AL	45	0.005188341755107795	0.9428002764400998	0.9711551719721329	0.16449929348454098	-0.1541226099743254	0.06390517591558297	0.07887112471476315	0.21887522751087166	0.17713678829381233
cbc_mcv	IF - AL	97	0.05262262961135461	0.5448742673990701	0.7177670637853134	0.05974429588674249	0.04550096333596673	0.5972772018649019	0.6603139255654396	0.787622037506836	0.8205540581512769
cbc_mpm	IF - AL	45	0.03642063171212862	0.5574462604792622	0.7204729970345181	0.07439613040833318	-0.0015548669840759338	0.3347217030396368	0.9836001318055607	0.5464053984640277	0.9908324857158957
cbc_mpm	IF - AL	97	0.13559067994209423	0.08842440719833768	0.22856875068249552	0.010663017130379038	0.2605183427538094	0.9197630201020004	0.007999912872281677	0.9844338574529223	0.036532935450086325
cbc_mpv	IF - AL	45	0.02299820182251755	0.6741178726916981	0.8030795526848925	-0.020661610156454596	0.0666580138014897	0.7834181279405913	0.36943906382795855	0.894402362732175	0.5272203306711492
cbc_mpv	IF - AL	97	-0.03532884753508006	0.6370479042546144	0.7811799515633722	-0.22294284797833538	0.15228515290817526	0.04343956976452265	0.12197333298142633	0.1750359134629295	0.26109916591336574
cbc_num_baso	IF - AL	45	-0.17053844931881115	0.05019335835431095	0.15281089098979111	-0.10428785626897699	-0.23678904236864531	0.305731709089516	0.022920148181848315	0.541659043233309	0.08051436669008254
cbc_num_baso	IF - AL	97	0.030697441569022682	0.7621437159688493	0.874082178580495	0.32157283400347103	-0.2601779508654256	0.02294426772662804	0.042205748660427526	0.11642091402029783	0.12046224096830356
cbc_num_clumps	IF - AL	45	0.03026251328357061	0.6302878358270716	0.7811799515633722	0.089838832663543	-0.029313806096401787	0.3041335313198436	0.732639191919286	0.541659043233309	0.85898595481282
cbc_num_clumps	IF - AL	97	0.18337081688576756	0.04125997534597689	0.1345861100571151	0.22126450572698952	0.1454771280445456	0.08917176480533566	0.20872681638985943	0.26608219019063645	0.3760915559635012
cbc_num_eos	IF - AL	45	0.09104010057055706	0.09569271696677502	0.24087978933804513	0.13824783614806316	0.043832364993050946	0.058080942910702114	0.536310534992021	0.20939708365174184	0.68667797470941
cbc_num_eos	IF - AL	97	0.09077664903082984	0.21293706108173113	0.391935803953564	0.15230168103307615	0.029251617028583525	0.1509503412296849	0.7562961615650275	0.3865693184417695	0.85898595481282
cbc_num_luc	IF - AL	45	-0.06401729317677787	0.3744563879973707	0.5576144038656499	0.04789061285124868	-0.17592519920480443	0.5853894578227157	0.04941688829705136	0.787622037506836	0.1381655856468579
cbc_num_luc	IF - AL	97	0.130605638518757	0.14801885220946123	0.311978196195326	0.2704120859493827	-0.009200808911868655	0.026432959597938052	0.9327114307254276	0.12493513079015049	0.9680414091619968
cbc_num_lymph	IF - AL	45	0.009325148650385737	0.9130413514278711	0.9548600392795294	0.11999774315406285	-0.10134744585329138	0.23832056884741978	0.3129643691261536	0.46452578814507195	0.46684160272147607
cbc_num_lymph	IF - AL	97	0.2196343437888914	0.038868298549604004	0.12987699759257923	0.28804168698736926	0.15122700059041355	0.03062506535087993	0.21137992561452257	0.13534303074421128	0.3760915559635012
cbc_num_mono	IF - AL	45	-0.02648303576274257	0.7656194264938643	0.874082178580495	4.7093809799969837e-4	-0.05343700962348484	0.9963216537380826	0.5991190889123501	0.9965813008138185	0.7530212401925869
cbc_num_mono	IF - AL	97	0.10509140070482746	0.3149650314815208	0.5298562333218514	0.2851643014035142	-0.07498149999385927	0.03305835097998381	0.5355954521090307	0.1383876370447035	0.68667797470941
cbc_num_neut	IF - AL	45	-0.16452904453960704	0.03447657927742752	0.11808228402518925	-0.07500279842778665	-0.2540552906514274	0.41329404667758185	0.007327748539001678	0.6270214909943521	0.034617294822180344
cbc_num_neut	IF - AL	97	-0.1240279782787471	0.185787307670466	0.36361230215505486	0.04141784462473236	-0.28947380118222654	0.7475966482258152	0.01400585181334025	0.8906151374516234	0.05682741204957866
cbc_num_plt	IF - AL	45	0.11629525681801983	0.0845413903479261	0.22710138191501714	0.17197351728808052	0.060616996347959154	0.044976994992384924	0.4652279868297664	0.1760528089701924	0.6438003454108889
cbc_num_plt	IF - AL	97	0.26009423999494713	0.0037968494174240993	0.026008418509355077	0.5067585503137406	0.013429929676153543	4.4621419263955874e-5	0.9011822750925123	7.641418048952444e-4	0.9461653530970786
cbc_num_rbc	IF - AL	45	-0.12615272124801324	0.12821006232822801	0.28794718916339734	-0.2829750263769627	0.030669583880936213	0.006067281285447596	0.7476370094352222	0.0461787520059067	0.85898595481282
cbc_num_rbc	IF - AL	97	-0.09777458613856646	0.32020352431820387	0.5298562333218514	-0.023430076823975188	-0.17211909545315773	0.8576957513267318	0.15045560107758554	0.9400345434540981	0.3031237845239591
cbc_num_retic	IF - AL	45	0.41907765979566586	7.976926317147545e-4	0.006428464149701257	0.4673666031050465	0.3707887164862852	4.41826032011031e-4	0.00358058087826724	0.004656166645039326	0.019621583212904477
cbc_num_retic	IF - AL	97	0.29454099395535926	0.02000430844232448	0.08759566632699657	0.3092704194667008	0.2798115684440178	0.057155784711520996	0.05914580119505598	0.20939708365174184	0.15382797077226976
cbc_num_wbc	IF - AL	45	0.010472737264647827	0.8981519835398255	0.9538513313562489	0.12068392971017272	-0.09973845518087707	0.21565804203746936	0.2994661243591521	0.4409724143154224	0.45585398930226484
cbc_num_wbc	IF - AL	97	0.12497549307161801	0.20504297437857094	0.38480667794334544	0.21470311261299285	0.035247873530243154	0.08934146531948378	0.7586664272434396	0.26608219019063645	0.85898595481282
cbc_pdw_cv	IF - AL	45	-0.016579239684376856	0.8118447568312419	0.8969575135958076	-0.2029077189515563	0.16974923958280258	0.03333424833923515	0.06926724194503152	0.1383876370447035	0.160840883838463
cbc_pdw_cv	IF - AL	97	-0.21134965093599467	0.027722962513252465	0.099948575376726	-0.3083544544026573	-0.11434484746933207	0.0224157492762657	0.34170785983220753	0.11642091402029783	0.5033760945915315
cbc_perc_baso	IF - AL	45	-0.16061100157588862	0.02078246310039412	0.08759566632699657	-0.19860895739107884	-0.12261304576069841	0.027358057837259232	0.16168666904865012	0.12493513079015049	0.32103005303862414
cbc_perc_baso	IF - AL	97	-0.04512028955722728	0.6127625338403963	0.770169423267287	0.18254722756401578	-0.27278780667847036	0.16389154090294075	0.020362563559485018	0.3871231224776359	0.07539651912566074
cbc_perc_eos	IF - AL	45	0.1011555238345418	0.21456339632494378	0.391935803953564	0.08714390159132024	0.11516714607776335	0.3798917761886259	0.24295956291975873	0.5982203831935833	0.40592024536593835
cbc_perc_eos	IF - AL	97	0.04251629195607088	0.66827507699622	0.8030795526848925	0.038385488949822855	0.046647094962318905	0.777503884612788	0.7043991418892296	0.894402362732175	0.8540060392816324
cbc_perc_luc	IF - AL	45	-0.06455994335453547	0.28746734944143476	0.4985193275123615	0.023462132637375583	-0.1525820193464465	0.7743165050458168	0.062122802302901056	0.894402362732175	0.15382797077226976
cbc_perc_luc	IF - AL	97	0.07471097484728184	0.3680196899896324	0.5576144038656499	0.2338787630521467	-0.084456813357583	0.05423033519782864	0.4338114524734612	0.20637655339173674	0.6064507039680019
cbc_perc_lymph	IF - AL	45	0.11454783352837847	0.260344846405465	0.45975429658273337	0.15028998944766997	0.07880567760908698	0.2045272041155313	0.4963134870957715	0.43168763380280845	0.6666171346286343
cbc_perc_lymph	IF - AL	97	0.2859836581210364	0.021739070475313017	0.08759566632699657	0.15153302034276325	0.42043429589930953	0.3192797233658375	0.003933623167959882	0.541659043233309	0.020727168231173224
cbc_perc_mono	IF - AL	45	-0.013170581029575232	0.8565379999134862	0.9239819369145482	-0.09111985170625223	0.06477868964710176	0.31711669309544516	0.4702608128302167	0.541659043233309	0.6442573135773969
cbc_perc_mono	IF - AL	97	0.017533608848460322	0.8482786349761096	0.9239819369145482	0.1588762192952155	-0.12380900159829486	0.20481530070936166	0.2749350743210687	0.43168763380280845	0.43117752127104453
cbc_perc_neut	IF - AL	45	-0.22596943158034738	0.01620524011852732	0.07655578952545665	-0.25892034238482925	-0.19301852077586554	0.015618346487947767	0.06287858659304457	0.09725970312949292	0.15382797077226976
cbc_perc_neut	IF - AL	97	-0.313916568311194	0.004575107009527026	0.027251724361095762	-0.19692154679695786	-0.4309115898254302	0.15671322201820406	0.0010104517421555795	0.3865693184417695	0.006921594433765719
cbc_perc_retic	IF - AL	45	0.43074157023509513	0.0010095404091898911	0.007683724225500838	0.5071235185687242	0.3543596219014661	2.8726329020937905e-4	0.006630666955049591	0.003279589229890411	0.03244290617292121
cbc_perc_retic	IF - AL	97	0.28883667448885353	0.026227983547538466	0.09855840187030282	0.26886742518087314	0.3088059237968339	0.10029072100749159	0.04070018201655111	0.2923367825111989	0.11863670077164898
cbc_rdw_cv	IF - AL	45	1.0357440689528639	6.169666279674468e-5	0.001191700740142951	1.1292649584196923	0.9422231794860354	1.635933402435345e-5	8.883875077301965e-5	3.735381268894038e-4	0.0013523232062115213
cbc_rdw_cv	IF - AL	97	0.8419829246112468	2.2991628825460924e-4	0.0028194330393515347	0.8298410791759968	0.8541247700464967	2.104911753125202e-4	1.627854801168114e-4	0.0026215719107104793	0.00185846756466693
cbc_hdw_cv	IF - AL	45	0.31880990948292776	0.0014275810818626484	0.010293610958693833	0.4251731083085431	0.21244671065731244	1.0146682104384003e-4	0.025910208276081204	0.001544550498111787	0.08657801302007621
cbc_hdw_cv	IF - AL	97	0.0915809603246966	0.3215824315219259	0.5298562333218514	0.1175428877276592	0.06561903292173402	0.31790950826381453	0.5436402579141202	0.541659043233309	0.6896177345762451
cbc_ch_m	IF - AL	45	-0.027488674989312623	0.6412531043584313	0.7811799515633722	0.08286174028357984	-0.1378390902622051	0.27641915544551354	0.06814379798654228	0.5153902195680901	0.160840883838463
cbc_ch_m	IF - AL	97	-0.13334489712332542	0.0665406964463945	0.19395905134374566	-0.17393436618804164	-0.0927554280586092	0.07475618535554956	0.29067275088640876	0.24384755699310215	0.44744007720716855
nmr_adiposity	IF - AL	45	-0.09190038313763704	0.45813202507166606	0.6404498717838597	-0.16051745953129642	-0.02328330674397766	0.24073964203138765	0.8601539276229946	0.46452578814507195	0.9278825833413407
nmr_adiposity	IF - AL	100	0.12543783727804494	0.3447184964912601	0.5488281436096217	0.057471607555118265	0.19340406700097162	0.7027540810235975	0.19065233514098906	0.8558214295709394	0.3529644583015608
nmr_lean	IF - AL	45	-0.8756502074424594	9.448137910223564e-7	1.2943948937006283e-4	-0.8449692536956194	-0.9063311611892995	8.125570003586633e-8	4.012200047828559e-8	1.1132030904913688e-5	5.496714065525126e-6
nmr_lean	IF - AL	100	-0.6079934515750417	9.64281229324804e-6	4.403550947249938e-4	-0.6273671137786532	-0.5886197893714302	2.323178178297032e-6	6.005239232741254e-6	9.217366712927797e-5	2.3110925969551432e-4
