## Supplemental Table S9 for "Genetic regulation of fasting-induced longevity effects"

variable	p.value_sd_diet	q.value_sd_diet	Coefficient_003/UncJ	Coefficient_004/TauUncJ	Coefficient_005/TauUncJ	Coefficient_006/TauUncJ	Coefficient_018/UncJ	Coefficient_019/TauUncJ	Coefficient_032/GeniUncJ	Coefficient_040/TauUncJ	Coefficient_041/TauUncJ	Coefficient_061/GeniUncJ
body_weight_auc	0.000205	0.0016985714285714286	-0.3048515218386873	-0.28830472203839463	0.08836475234252619	0.1436340604699393	-0.04765762598419909	0.26046168171355566	-0.29352392552987205	0.49583182943189164	-0.10237775082327034	0.04842322225651145
body_weight_mean	0.0009961	0.0068697777777777785	-0.14071699375974542	-0.13844900582023417	0.14657536291895673	0.0981546680306202	0.06700569849094494	0.2952813021505364	-0.22919688504217028	-0.06317358840103557	-0.08102940060430315	0.04554884203634063
flow_b_cells_percent_of_lymphocytes	0.06317	0.17446952380952382	-0.00759360276735817	0.13027325120066358	-0.03761374173093823	-0.13510546494306364	-0.022730846940400996	0.09109421210704746	-0.004014947867051125	-0.10474525228764385	-0.02830766989368187	0.11874406312194631
flow_cd4_t_cells_percent_of_lymphocytes	0.3997	0.5654292682926829	-0.016644492309498472	-0.08870113362714516	0.024561525576972252	0.053472656333523216	0.004883104093844399	-0.02318335037679124	-0.029320541173224	0.030266140756072025	0.07484911670518309	-0.030183025978946478
flow_cd4_t_cells_q1_percent_cd62l_cd44	0.4579	0.6035954545454545	0.042619711712660616	0.003597651301200119	0.00845533487914103	-0.05442224010771796	-0.027855865334562004	0.04811515491577557	-0.05716294857988884	0.007744490050746351	0.0027487261990437606	0.026159984963667986
flow_cd4_t_cells_q2_percent_cd62l_cd44	0.4976	0.6413511111111111	-0.09077447426601963	0.03716754157431665	0.005050226486351268	-0.02396558545010661	-0.03742805238702934	0.025464308909214656	-0.005792177206994827	0.05046073278759187	0.0018337851022668166	0.0379836944503828
flow_cd4_t_cells_q3_percent_cd62l_cd44	0.9936	0.9936	-0.001300264208799205	-0.0013109236152752826	0.004186146074470689	-4.2579703681555e-4	-0.0013428140253854233	0.005064613321910427	0.0016272490403890867	-0.005121574635669851	-0.004897141464757956	0.003520506549921676
flow_cd4_t_cells_q4_percent_cd62l_cd44	0.4218	0.5824857142857143	-0.07339763868745688	-0.02853908420739089	0.016781012665889924	0.05223434821872753	0.027743791285814275	0.039350917013937406	0.06133814016854603	-0.007944159311657092	-0.07055479648377024	-0.01701253066267854
flow_cd8_t_cells_percent_of_lymphocytes	0.3967	0.5654292682926829	-0.032110341372190473	-0.03376238937682709	0.03263907876306181	0.10281659462962432	0.04580788593667178	-0.06785464590852697	0.0471986721127838	0.03515561026474953	-0.050415018237492955	-0.07947544681186423
flow_cd8_t_cells_q1_percent_cd62l_cd44	0.8447	0.9072703703703705	0.007906819951163224	-0.023087236810656272	-0.00869426374281197	-0.041483377493845786	0.00955984739788385	0.03248277604415448	0.013284220225550845	0.018762887285586723	0.004301755865285723	-0.013033428722374306
flow_cd8_t_cells_q2_percent_cd62l_cd44	0.5297	0.6678826086956521	-0.08013775875219427	0.008675035424768943	-0.012409509867034232	-0.01946041146320728	-0.012397491892865299	0.0058120459411665874	0.05581770990817515	0.01859251867487132	-0.03154402892714889	0.06705189095347099
flow_cd8_t_cells_q3_percent_cd62l_cd44	0.1276	0.2846461538461538	-0.1162248829580795	0.06231819428433925	0.012832360928383909	0.13383706340112483	0.06919938053102614	-0.04241076405486264	-0.0034930520107989103	0.006464629146036065	-0.1090858283340448	-0.013437100933215786
flow_cd8_t_cells_q4_percent_cd62l_cd44	0.2259	0.4045939393939394	0.121388467289239	-0.022277839922009192	-0.02974563106155069	-0.03716970966137163	-0.04090142681393754	0.04033430767205036	0.026743241894920625	-0.0027195708185848867	0.031406816462772616	-0.08705865504155057
flow_eosinophils_percent_of_myeloid	0.1251	0.2846461538461538	0.014390410151006082	0.08358684830281723	-0.017057000472089436	-0.13355088912224988	0.020870300826427185	-0.06345305342450092	0.19092132682303004	0.013274530676193328	-0.043352481344693806	-0.06562999241593569
flow_inflammitory_monocytes_cd11c_cd62l_percent_of_monocytes	0.5894	0.7273446808510639	-0.018135616361353447	0.03851928950130251	0.02567035731238626	-0.06500515155188837	-0.004121629947402324	0.03025835951092835	0.03505694903276054	-0.05981155471836943	0.012826480691339482	0.004742516530214137
flow_lymphocytes_percent_of_viable	0.6528	0.7624679999999999	0.01023334328560035	0.003138718907184445	-0.057154231914406405	0.021506749838909562	-0.045868454206681536	-0.04733357632485334	0.026165710537119892	0.037573181188507096	0.002209882274200256	0.04952867641442489
flow_monocytes_percent_of_myeloid	0.001986	0.008860615384615385	0.28575335962201137	-0.12527659502132069	-0.20214760699236564	0.005451476604115685	-0.10054005467537064	0.056543655995214985	-0.022966336953054667	-0.011018152865511294	-0.03937984021407522	0.15358009450033624
flow_myeloid_cd11b_percent_of_viable	0.8628	0.9098618181818181	-0.03984506362956907	-0.005856269163869474	0.009374520321875841	0.00519187100015441	-0.004504247220446716	0.0473087488516097	-0.028122356481710162	0.02782242404867353	-7.059812021170159e-4	-0.010663646524598462
flow_neutrophils_granulocytes_percent_of_myeloid	0.07291	0.18386000000000002	-0.2218759295320425	0.06385570029474733	0.16624796001970543	0.03592643610559094	0.015632165906107175	-0.018888290907452365	-0.034119290900380954	0.034421914503619463	0.053943424828893645	-0.09514409031877233
flow_nk_cells_percent_of_lymphocytes	0.2485	0.4209833333333333	-0.10344762543167033	0.026290575013509315	0.02212512475793288	0.06947793361786372	-0.004017682913621385	-0.008409213890733364	-0.061309814732211206	0.15305506041655828	-0.06863397881388765	-0.025130378023525628
flow_resident_monocytes_cd11c_cd62l_percent_of_monocytes	0.3535	0.5257179487179487	0.10288846227356717	-0.015736838333466972	-0.030622701658013902	0.025288502181379555	0.04183367447702809	-0.03306472974771198	-0.06697042031277128	0.036323781282248224	-0.03933598524245345	-0.020603744919673567
fastedgl_gl	5.413e-06	1.0465133333333332e-4	-0.19502941829083656	0.1124539698814226	-0.10556745757829467	-0.24564537429876188	-0.24094766940914042	0.15506501105049536	0.08647040779617146	-0.2301277184838998	0.4345225927359329	0.22880565659640456
cbc_calc_hgb	0.1786	0.3572	0.051247170680445445	-0.024440872083964272	-0.11974628554327599	0.2194072926020097	-0.18663667104211737	-0.09800193215725664	0.01139131698968164	0.10854838386854664	-0.026859812128336602	0.06509140881402761
cbc_ch	0.2798	0.4386054054054054	-0.02216277840497144	0.015579026343095548	0.020205908514896353	0.11450565894234033	0.09599685319945034	-0.004959813820228182	-0.06520741613265865	-0.131941580895339	-0.11596878960103006	0.09395293185444434
cbc_ch_r	0.0001291	0.0012479666666666666	-0.23993395859951128	-0.13130269358489383	-0.058878623624598676	0.2406775315850233	0.042638269530814385	0.26992303899856995	-0.21472855115320263	-0.014856175598300554	-0.09643154810351136	0.20289271054893582
cbc_chcm	6.274e-05	9.0973e-4	0.21844262407864407	0.19524286108708191	-0.2120228324869124	0.14598856347364944	-0.31431313644888564	-0.1302111184869696	0.030802591089782602	-0.0015165121443031157	0.23499224512877054	-0.1674052852903237
cbc_hct	0.8434	0.9072703703703705	-0.04174880728027485	-0.02743917069921281	-0.006539371836123322	0.042065788371701676	-0.021033725473396457	-0.009760011257053256	0.011973846827387865	0.01261935296052965	-0.013575789088849953	0.05343788747544899
cbc_hdw_sd	0.06835	0.18019545454545452	0.11434591923843954	-0.03711202309667435	0.2251077776677471	-0.12683413327602608	-0.06930533979186414	0.04946584321886579	-0.01065282738504151	-0.04687910636526094	-0.1138246799424008	0.01568856973191554
cbc_hgb	0.2279	0.4045939393939394	-0.027963397081101696	0.00992868004028745	-0.08358246248619729	0.18563971458641923	-0.19444677941031466	-0.08226120261429495	0.01577666679358279	0.10095917438324208	-0.006300913663015932	0.08225051945144995
cbc_mch	0.2613	0.4209833333333333	-0.10474922237184447	0.10299229804395481	0.02734747051156782	0.0635252404695661	0.06707029049592882	0.005805810674315997	-0.05044395912206637	-0.12951177000589004	-0.08152510026786104	0.09948894157239356
cbc_mchc	0.001616	0.008520727272727272	0.11435211149098154	0.23237849663230697	-0.19394021641363884	0.09396406067622627	-0.3221298355128805	-0.12175610141607293	0.03653417301085478	0.044883589354608185	0.24805623543939603	-0.13234251326188762
cbc_mcv	0.0018	0.0087	-0.22722760403507136	-0.10083082111752932	0.009704006530349418	0.0394055878792876	0.2629052083171665	0.02721360768113571	-0.0741180888941726	-0.10380116137344786	-0.040995401482688994	0.2077446664950686
cbc_mpm	0.204	0.3944	0.009850604157705176	0.030474286673423258	0.1126078064650163	-0.052833315402745884	-0.03783569318301232	0.06227268346913256	-0.035313876382518206	-0.12901686196579965	-0.11441669838495101	0.15421106455374606
cbc_mpv	0.8906	0.9224071428571429	-0.034376497669145106	-0.014723306471397975	0.03020261593548349	-0.012687052008259534	0.006249642957625814	3.101828916510646e-4	-0.012563140733855088	0.004700811031382792	-0.011581097635455204	0.04446784170200399
cbc_num_baso	0.2302	0.4045939393939394	-0.012275113897311375	-0.10573741701194322	-0.03707327844156378	-0.02742276149573518	-0.14902010467712556	0.0020526433298275887	0.22741023381790823	-0.005955558154150692	-0.03371341431656922	0.14173477084662925
cbc_num_clumps	0.7073	0.8043803921568627	0.04861373638134413	0.060465307397613716	0.013063705618306446	-0.020205683029524312	-0.03770445358820635	0.009919517325332066	-0.036010544181249764	-0.040519203841932264	0.05766722495631617	-0.05528960703800171
cbc_num_eos	0.9194	0.9355298245614035	0.029573637758805244	-0.015808216471488844	0.010027356442602886	-0.0196980088003085	-0.025310773722053485	-0.011955896891660035	0.025877257314608902	-0.011263353815618661	-0.005470588622637811	0.024028586807769113
cbc_num_luc	0.1449	0.30015000000000003	0.02891873614958368	-0.21057643402896406	-0.013248091705568208	-0.02930701538427022	-0.12527408354984715	0.01909883261505102	0.16197715535974455	0.021463900452946647	0.012834280591846083	0.1341127194992922
cbc_num_lymph	0.002608	0.010084266666666668	0.041730458249364055	-0.214177273693316	0.01577611473767956	-0.015218250028666475	-0.290116146255115	-0.04413010545109017	0.2541578055279332	-0.06604931163265251	0.05774825036928383	0.26027845817618767
cbc_num_mono	0.001539	0.008520727272727272	0.06917453844849766	-0.27750622607510156	-0.0039095015828283924	-0.04658158314938681	-0.3293220310932365	0.20034973880642726	0.16780995655457587	0.015389554838820874	-0.03595109876086179	0.2405466520130704
cbc_num_neut	0.3394	0.5180315789473684	-0.12467133550863557	-0.11516371388494559	0.08075417845649074	-0.09588132149878317	-0.009155913958454394	0.006946249273293216	0.14559759284858556	0.02564595371483619	0.043508489818700286	0.042419820739009496
cbc_num_plt	0.6207	0.7500125	-0.019653403482481374	0.026885094668317875	-0.02055242860021264	-0.010682007566557256	0.08602749446968191	0.02369020243371615	-0.014937817482641471	0.011386892014516467	0.058068886924848635	-0.14023291337913296
cbc_num_rbc	0.08635	0.20867916666666664	0.12280401086523152	-0.04838943799460907	-0.012883245472279085	0.16688046110831994	-0.2525403456364285	-0.1195094872261045	-0.00966277386623507	0.17966856558737176	-0.031231052647327548	0.0048633052825658996
cbc_num_retic	0.05149	0.149321	-0.02108120762174339	-0.015688565687576317	0.1892835782325076	-0.18297977277651303	0.3380855060467678	-0.07113999944367021	-0.012127770059925012	-0.06592875224429927	-0.2651498668376458	0.10672685039206746
cbc_num_wbc	0.001066	0.0068697777777777785	0.006739549894243297	-0.23249275645918183	0.06993100169507717	-0.07560885435862405	-0.23110232775972345	-0.06326429903569303	0.22856330457876506	-0.059507804869355564	0.06615093971426128	0.2905912465997189
cbc_pdw_cv	0.2585	0.4209833333333333	-0.05198868168913559	0.019006117837957432	0.12158016808209893	-0.022513531476032342	-0.09468709093053376	0.054457129951615814	-0.031102451773975102	-0.07756925577325728	-0.08463310771920446	0.16745070349052685
cbc_perc_baso	0.7235	0.8069807692307693	-0.017548009842544367	0.0161525094828559	-0.04443775638536507	-0.003424184551871998	-0.05216890072732949	-0.034150311125437635	0.05838341082249117	-0.02595995948251337	0.05310543638726658	0.05004776542244155
cbc_perc_eos	0.01412	0.051185	0.06697629089960974	0.17231999347518134	-0.17733360531332154	-0.18762602625018124	0.2599852074165095	-0.03253837882778191	-0.03894407284070987	0.012119557867568884	0.11452271649789	-0.18948168292538103
cbc_perc_luc	0.6573	0.7624679999999999	-0.047048873333985525	-0.03261743539496115	-0.04531409494892543	0.10607972069516598	-0.007146452505253418	0.026756105471060977	0.009352594674260674	0.04467111267820074	-0.05354434467546903	-0.001188332660047117
cbc_perc_lymph	0.02894	0.09325111111111112	0.09819993753635571	-0.1573453643647947	-0.0768387001326299	0.3363441155058467	-0.359724136909241	-0.050974444738412866	0.016614801571510227	-0.05362739974604395	0.042593865612067947	0.20475732566541488
cbc_perc_mono	0.04251	0.12976736842105263	0.03937693743918739	0.04411725925756533	-0.12243391833726573	-0.055091181038362955	-0.214986537006258	0.22573161144971549	0.06352906446735744	0.06251674586973383	-0.05982225315220306	0.01706227105052241
cbc_perc_neut	0.1422	0.30015000000000003	-0.19621965482759207	0.07355130090820496	0.09631560301814578	-0.15495098126057022	0.21445676942903388	0.001442236123518955	-0.015302041904175633	0.08123838542374343	0.04260451641322523	-0.1431361333236223
cbc_perc_retic	0.02744	0.09325111111111112	-0.03855074732855837	0.02265008493616856	0.20445667998872288	-0.19989206849431676	0.3347795410181031	-0.04873613938531726	0.03771824009064985	-0.1341960074372744	-0.3281667148152675	0.14993713142712023
cbc_rdw_cv	2.667e-18	1.54686e-16	-0.3709374455315162	-0.43701381060466904	0.821975567477568	-0.29191309312935027	0.17088432794304062	0.3178317283367188	-0.18352340471885736	0.10999514243105141	-0.5515500094275072	0.4142509972227372
cbc_hdw_cv	0.00228	0.009445714285714286	3.1419671820981376e-4	-0.12831818439839499	0.3633716542808137	-0.18644044713263128	0.014981918603148514	0.09154479020729335	-0.013588204348745338	-0.07715802010294973	-0.17896469459190129	0.11425699076529969
cbc_ch_m	0.4324	0.5832372093023256	-0.031894687711734135	0.011844566522604339	0.02215118661319446	0.092191724251018	0.0719097254988399	-0.013260641473086568	-0.06577097683037733	-0.11910276989331277	-0.057293540064443683	0.08922541308723779
nmr_adiposity	2.361e-07	6.8469000000000005e-6	-0.42984142018180765	0.09526496756944364	0.20067589129359864	0.36246259038205253	-0.010847265549969592	0.39917661549149663	-0.4975893981869583	0.005265596081288987	-0.2502780564424324	0.12571047954342024
nmr_lean	0.0001212	0.0012479666666666666	-0.10352086129149299	-0.41349043943082925	0.024492962022835546	0.03771720488794284	0.03409112776945522	0.31398090367484766	-0.052465302691141774	0.10901888051213454	-0.10115912838656145	0.15133465293243414
