## Supplemental Table S10 for "Genetic regulation of fasting-induced longevity effects"

variable	cor_diet_strain_res
body_weight_auc	-0.5828
body_weight_mean	-0.7776
flow_b_cells_percent_of_lymphocytes	-1
flow_cd4_t_cells_percent_of_lymphocytes	-1
flow_cd4_t_cells_q1_percent_cd62l_cd44	-0.5105
flow_cd4_t_cells_q2_percent_cd62l_cd44	0.4463
flow_cd4_t_cells_q3_percent_cd62l_cd44	1
flow_cd4_t_cells_q4_percent_cd62l_cd44	-1
flow_cd8_t_cells_percent_of_lymphocytes	-0.4268
flow_cd8_t_cells_q1_percent_cd62l_cd44	1
flow_cd8_t_cells_q2_percent_cd62l_cd44	0.2061
flow_cd8_t_cells_q3_percent_cd62l_cd44	0.5524
flow_cd8_t_cells_q4_percent_cd62l_cd44	0.3829
flow_eosinophils_percent_of_myeloid	0.2217
flow_inflammitory_monocytes_cd11c_cd62l_percent_of_monocytes	1
flow_lymphocytes_percent_of_viable	-0.6256
flow_monocytes_percent_of_myeloid	0.133
flow_myeloid_cd11b_percent_of_viable	0.08551
flow_neutrophils_granulocytes_percent_of_myeloid	-0.007864
flow_nk_cells_percent_of_lymphocytes	-0.5059
flow_resident_monocytes_cd11c_cd62l_percent_of_monocytes	0.3744
fastedgl_gl	0.5672
cbc_calc_hgb	-0.3033
cbc_ch	0.01857
cbc_ch_r	-0.4967
cbc_chcm	-0.9299
cbc_hct	-0.436
cbc_hdw_sd	-0.6957
cbc_hgb	-0.3806
cbc_mch	-0.1006
cbc_mchc	-0.8671
cbc_mcv	-0.7582
cbc_mpm	0.1082
cbc_mpv	-0.4952
cbc_num_baso	-0.5646
cbc_num_clumps	1
cbc_num_eos	-0.3237
cbc_num_luc	-0.3274
cbc_num_lymph	-0.6817
cbc_num_mono	-0.3071
cbc_num_neut	-0.3225
cbc_num_plt	-0.1584
cbc_num_rbc	-0.4403
cbc_num_retic	0.1987
cbc_num_wbc	-0.7697
cbc_pdw_cv	-1
cbc_perc_baso	0.7767
cbc_perc_eos	1
cbc_perc_luc	0.8346
cbc_perc_lymph	-0.0546
cbc_perc_mono	0.5644
cbc_perc_neut	-0.3201
cbc_perc_retic	-0.0007956
cbc_rdw_cv	-0.6566
cbc_hdw_cv	-0.7783
cbc_ch_m	-0.07784
nmr_adiposity	-0.5734
nmr_lean	-0.5825
