## Supplemental Table S11 for "Genetic regulation of fasting-induced longevity effects"

Variable	Contrast	Timepoint	Estimate	p.value	q.value
body_weight_auc	2D - AL	NA	-0.45512533186569165	3.96e-14	1.52e-12
body_weight_mean	2D - AL	NA	-0.41903901415936035	< 2e-16	< 2e-16
frailty_score_beta	2D - AL	NA	-0.09106339152283349	0.384724	0.556402
frailty_score_final	2D - AL	NA	-0.3120933489138508	0.002419	0.010331
frailty_temperature_beta	2D - AL	NA	0.17463574664802517	0.095026	0.214806
CH	2D - AL	Y1	-0.24479643210571644	0.019810	0.055510
CH	2D - AL	Y2	0.025022229576850914	0.832733	0.910129
CH	2D - AL	Y3	-0.4448024747653425	0.056537	0.142136
CHCM	2D - AL	Y1	-0.14316011746972052	0.163007	0.315460
CHCM	2D - AL	Y2	0.0337813978785043	0.772365	0.872967
CHCM	2D - AL	Y3	-0.1780270899784301	0.450580	0.621284
CHm	2D - AL	Y1	-0.29879231704406706	0.014778	0.043209
CHm	2D - AL	Y2	-0.03998495894370084	0.742219	0.866610
CHm	2D - AL	Y3	-0.40232216959519806	0.094375	0.214806
CHr	2D - AL	Y1	0.37053968097350537	0.000356	0.002082
CHr	2D - AL	Y2	0.624687970552787	1.86e-07	2.95e-06
CHr	2D - AL	Y3	0.2518738745526317	0.316665	0.483994
Hct	2D - AL	Y1	0.057379499301704565	0.548426	0.723169
Hct	2D - AL	Y2	-0.17467157120121965	0.119749	0.255462
Hct	2D - AL	Y3	0.04910987317842834	0.843567	0.911327
HDWcv	2D - AL	Y1	0.3618665318488057	9.94e-06	0.000116
HDWcv	2D - AL	Y2	0.19012300467082455	0.045650	0.119221
HDWcv	2D - AL	Y3	0.14381247998863328	0.485317	0.662692
Hgb	2D - AL	Y1	0.04912636616321131	0.596704	0.752558
Hgb	2D - AL	Y2	-0.2067317066079809	0.059459	0.148096
Hgb	2D - AL	Y3	-0.1261415878465198	0.610248	0.757843
MCV	2D - AL	Y1	-0.16919889664367055	0.106166	0.236023
MCV	2D - AL	Y2	-0.011853962191061298	0.920588	0.951760
MCV	2D - AL	Y3	-0.41880565995863556	0.079487	0.189222
MPM	2D - AL	Y1	0.012131107440816746	0.900490	0.942536
MPM	2D - AL	Y2	-0.05520151744723736	0.611346	0.757843
MPM	2D - AL	Y3	-0.5746458120645861	0.005804	0.021514
MPV	2D - AL	Y1	1.847650712067889	< 2e-16	< 2e-16
MPV	2D - AL	Y2	1.1571013080259913	< 2e-16	< 2e-16
MPV	2D - AL	Y3	0.004848887966817372	0.984348	0.984348
NLR	2D - AL	Y1	-0.5214518679388476	5.52e-08	1.21e-06
NLR	2D - AL	Y2	-0.39171976032057165	0.000541	0.002798
NLR	2D - AL	Y3	-0.7073829151084845	0.005961	0.021670
NumEos	2D - AL	Y1	0.1529910523983483	0.141840	0.284738
NumEos	2D - AL	Y2	0.01654168349511326	0.892937	0.942536
NumEos	2D - AL	Y3	-0.00900519012784488	0.974085	0.977720
NumLymph	2D - AL	Y1	0.41766366566835356	4.46e-05	0.000375
NumLymph	2D - AL	Y2	0.42879545632291016	0.000387	0.002170
NumLymph	2D - AL	Y3	0.9753283243134663	0.000367	0.002098
NumMono	2D - AL	Y1	-0.25629954842098224	0.012302	0.037558
NumMono	2D - AL	Y2	-0.1139790745606217	0.344942	0.515497
NumMono	2D - AL	Y3	0.9883671138522268	0.000284	0.001699
NumNeut	2D - AL	Y1	-0.10505367126076189	0.283879	0.453658
NumNeut	2D - AL	Y2	-0.01104109967213221	0.923455	0.951760
NumNeut	2D - AL	Y3	0.03281308248097102	0.897176	0.942536
NumPlt	2D - AL	Y1	0.278374956825979	0.005526	0.020936
NumPlt	2D - AL	Y2	0.4028189323565884	0.000627	0.003067
NumPlt	2D - AL	Y3	0.8939360410294862	0.000619	0.003067
NumRBC	2D - AL	Y1	0.1312860431390267	0.181501	0.340214
NumRBC	2D - AL	Y2	-0.11028566904376033	0.332933	0.503140
NumRBC	2D - AL	Y3	0.2624831453819082	0.281010	0.452645
NumRetic	2D - AL	Y1	0.44427279375370526	1.46e-05	0.000158
NumRetic	2D - AL	Y2	0.47414765837666917	9.83e-05	0.000744
NumRetic	2D - AL	Y3	-0.2741698560547681	0.328805	0.499709
NumWBC	2D - AL	Y1	0.35827682447525017	0.000501	0.002650
NumWBC	2D - AL	Y2	0.34226126622364544	0.004672	0.018214
NumWBC	2D - AL	Y3	0.9148496549244489	0.000711	0.003415
PDWcv	2D - AL	Y1	1.1701388267272939	< 2e-16	< 2e-16
PDWcv	2D - AL	Y2	0.5652002531628277	3.01e-06	3.68e-05
PDWcv	2D - AL	Y3	-0.28184594896800086	0.315694	0.483994
PercEos	2D - AL	Y1	-0.12923797516040375	0.211025	0.377839
PercEos	2D - AL	Y2	-0.2956587042520975	0.015939	0.046104
PercEos	2D - AL	Y3	-0.7991625195082879	0.004456	0.017890
PercLymph	2D - AL	Y1	0.4813333959129388	7.83e-07	1.10e-05
PercLymph	2D - AL	Y2	0.4305802355333947	0.000184	0.001232
PercLymph	2D - AL	Y3	0.7621453891205948	0.003577	0.014801
PercMono	2D - AL	Y1	-0.5909690650872341	6.60e-09	1.61e-07
PercMono	2D - AL	Y2	-0.40062415990604155	0.000858	0.004048
PercMono	2D - AL	Y3	0.30146469085648603	0.270080	0.444645
PercNeut	2D - AL	Y1	-0.5173161405100244	6.48e-08	1.25e-06
PercNeut	2D - AL	Y2	-0.37051273396074824	0.001035	0.004800
PercNeut	2D - AL	Y3	-0.6998005834912248	0.006425	0.023044
PercRetic	2D - AL	Y1	0.41214969156275943	4.29e-05	0.000373
PercRetic	2D - AL	Y2	0.4656898946322904	9.96e-05	0.000744
PercRetic	2D - AL	Y3	-0.34132697941048495	0.216014	0.377839
RDWcv	2D - AL	Y1	1.2151273710997539	< 2e-16	< 2e-16
RDWcv	2D - AL	Y2	0.9896174319460957	< 2e-16	< 2e-16
RDWcv	2D - AL	Y3	0.4429669334789347	0.064986	0.158920
B.CD11BposPercB	2D - AL	Y1	-0.10171971724304407	0.277168	0.449145
B.CD11BposPercB	2D - AL	Y2	-0.20576316453694254	0.035216	0.095688
B.CD11BposPercB	2D - AL	Y3	-0.05667774638295351	0.658246	0.794028
B.CD62LposPercB	2D - AL	Y1	0.2872328833374194	0.004365	0.017790
B.CD62LposPercB	2D - AL	Y2	0.3635255227904062	0.000588	0.002986
B.CD62LposPercB	2D - AL	Y3	0.5256439972273406	0.000251	0.001572
B.NKG2DposPercB	2D - AL	Y1	-0.14621469740662751	0.012509	0.037558
B.NKG2DposPercB	2D - AL	Y2	-0.26309039717051025	2.20e-05	0.000216
B.NKG2DposPercB	2D - AL	Y3	-0.24481535038226618	0.005838	0.021514
B.PercLymph	2D - AL	Y1	0.018878736189340797	0.843570	0.911327
B.PercLymph	2D - AL	Y2	-0.06159857909627424	0.538693	0.717368
B.PercLymph	2D - AL	Y3	0.0922747870256328	0.492470	0.669062
CD4T.CD25posPercCD4T	2D - AL	Y1	-0.056269143961361595	0.565566	0.723609
CD4T.CD25posPercCD4T	2D - AL	Y2	-0.38278365998707814	0.000188	0.001232
CD4T.CD25posPercCD4T	2D - AL	Y3	-0.07668242831546054	0.570279	0.723609
CD4T.CD62LnegCD44negPercCD4T	2D - AL	Y1	-0.01680124177833625	0.860352	0.925739
CD4T.CD62LnegCD44negPercCD4T	2D - AL	Y2	0.11635320676210847	0.245501	0.412749
CD4T.CD62LnegCD44negPercCD4T	2D - AL	Y3	-0.25407883395752306	0.061310	0.151305
CD4T.CD62LnegCD44posPercCD4T	2D - AL	Y1	-0.07686049339343275	0.311417	0.481444
CD4T.CD62LnegCD44posPercCD4T	2D - AL	Y2	-0.2761052597892887	0.000489	0.002650
CD4T.CD62LnegCD44posPercCD4T	2D - AL	Y3	-0.12176949412307395	0.234559	0.399344
CD4T.CD62LposCD44negPercCD4T	2D - AL	Y1	0.05208114041256553	0.563204	0.723609
CD4T.CD62LposCD44negPercCD4T	2D - AL	Y2	0.23916937780124845	0.011256	0.035917
CD4T.CD62LposCD44negPercCD4T	2D - AL	Y3	0.18366840428996412	0.144885	0.288697
CD4T.CD62LposCD44posPercCD4T	2D - AL	Y1	-0.06860281091803476	0.420710	0.592573
CD4T.CD62LposCD44posPercCD4T	2D - AL	Y2	-0.2877917269159743	0.001320	0.006017
CD4T.CD62LposCD44posPercCD4T	2D - AL	Y3	0.0644034974898489	0.598689	0.752558
CD4T.NKG2DposPercCD4T	2D - AL	Y1	-0.23099167449509414	0.022950	0.063646
CD4T.NKG2DposPercCD4T	2D - AL	Y2	-0.44541248453301974	3.08e-05	0.000286
CD4T.NKG2DposPercCD4T	2D - AL	Y3	-0.6203570955148855	2.25e-05	0.000216
CD4T.PercT	2D - AL	Y1	0.05800011128070771	0.554304	0.723609
CD4T.PercT	2D - AL	Y2	0.046666748967212575	0.648547	0.789407
CD4T.PercT	2D - AL	Y3	0.28155897198399443	0.036754	0.097888
CD8T.CD62LnegCD44negPercCD8T	2D - AL	Y1	0.05430156957127327	0.563037	0.723609
CD8T.CD62LnegCD44negPercCD8T	2D - AL	Y2	0.028699770613441773	0.771087	0.872967
CD8T.CD62LnegCD44negPercCD8T	2D - AL	Y3	-0.035015672157890254	0.795386	0.891495
CD8T.CD62LnegCD44posPercCD8T	2D - AL	Y1	-0.15481607248878954	0.094925	0.214806
CD8T.CD62LnegCD44posPercCD8T	2D - AL	Y2	-0.47029379368290686	1.35e-06	1.73e-05
CD8T.CD62LnegCD44posPercCD8T	2D - AL	Y3	-0.29157520060907227	0.024997	0.068614
CD8T.CD62LposCD44negPercCD8T	2D - AL	Y1	0.04235387201504784	0.626629	0.769695
CD8T.CD62LposCD44negPercCD8T	2D - AL	Y2	0.3667921968047787	6.11e-05	0.000494
CD8T.CD62LposCD44negPercCD8T	2D - AL	Y3	0.3129956489343474	0.011432	0.035917
CD8T.CD62LposCD44posPercCD8T	2D - AL	Y1	0.005266135071439568	0.951347	0.963459
CD8T.CD62LposCD44posPercCD8T	2D - AL	Y2	-0.13462725731586073	0.137333	0.279542
CD8T.CD62LposCD44posPercCD8T	2D - AL	Y3	-0.048223948123230734	0.695495	0.824177
CD8T.NKG2DposPercCD8T	2D - AL	Y1	-0.15748951160152364	0.072478	0.174076
CD8T.NKG2DposPercCD8T	2D - AL	Y2	-0.31943735472860635	0.000502	0.002650
CD8T.NKG2DposPercCD8T	2D - AL	Y3	-0.075452110159802	0.536006	0.717368
CD8T.PercT	2D - AL	Y1	-0.050508042592005045	0.610265	0.757843
CD8T.PercT	2D - AL	Y2	-0.015305713922946681	0.882398	0.941925
CD8T.PercT	2D - AL	Y3	-0.13115328371979054	0.336227	0.505280
CLLlike.PercViable	2D - AL	Y1	-0.14127280939342535	0.158296	0.310815
CLLlike.PercViable	2D - AL	Y2	-0.1586333456177109	0.131691	0.272377
CLLlike.PercViable	2D - AL	Y3	0.09053750170582311	0.530253	0.716774
DNT.CD25posPercDNT	2D - AL	Y1	0.04220424630886022	0.672748	0.803280
DNT.CD25posPercDNT	2D - AL	Y2	0.14411383946322587	0.168681	0.321810
DNT.CD25posPercDNT	2D - AL	Y3	0.16897411857446107	0.229972	0.394028
DNT.CD62LnegCD44negPercDNT	2D - AL	Y1	0.1428364300979326	0.126194	0.265205
DNT.CD62LnegCD44negPercDNT	2D - AL	Y2	0.2539518530143454	0.009814	0.032593
DNT.CD62LnegCD44negPercDNT	2D - AL	Y3	0.07796356805596265	0.566372	0.723609
DNT.CD62LnegCD44posPercDNT	2D - AL	Y1	-0.023231178178946203	0.812342	0.902975
DNT.CD62LnegCD44posPercDNT	2D - AL	Y2	-0.09568406294667291	0.352216	0.520982
DNT.CD62LnegCD44posPercDNT	2D - AL	Y3	0.016255547118916865	0.908280	0.947006
DNT.CD62LposCD44negPercDNT	2D - AL	Y1	-0.142137720863157	0.154372	0.305338
DNT.CD62LposCD44negPercDNT	2D - AL	Y2	0.08440439004330709	0.419135	0.592573
DNT.CD62LposCD44negPercDNT	2D - AL	Y3	-0.04428155504458935	0.751798	0.867956
DNT.CD62LposCD44posPercDNT	2D - AL	Y1	-0.030576026033222486	0.765719	0.872967
DNT.CD62LposCD44posPercDNT	2D - AL	Y2	-0.25329446323163973	0.018946	0.053646
DNT.CD62LposCD44posPercDNT	2D - AL	Y3	-0.032468750090668824	0.826592	0.910129
DNT.NKG2DposPercDNT	2D - AL	Y1	-0.020777501880895333	0.835695	0.910129
DNT.NKG2DposPercDNT	2D - AL	Y2	-0.022187904453871837	0.832142	0.910129
DNT.NKG2DposPercDNT	2D - AL	Y3	-0.12244067687278895	0.377092	0.548313
Eos.PercMyeloid	2D - AL	Y1	0.10094328246366646	0.301354	0.471304
Eos.PercMyeloid	2D - AL	Y2	0.30434106387987975	0.002903	0.012204
Eos.PercMyeloid	2D - AL	Y3	0.2731505426418486	0.043807	0.115530
Lymph.PercViable	2D - AL	Y1	0.46140404767363963	8.20e-07	1.10e-05
Lymph.PercViable	2D - AL	Y2	0.5026484555596634	3.15e-07	4.70e-06
Lymph.PercViable	2D - AL	Y3	0.3797353118245572	0.004540	0.017960
Mono.CD11CposCD62LposPercMono	2D - AL	Y1	0.14503516600917332	0.159953	0.311792
Mono.CD11CposCD62LposPercMono	2D - AL	Y2	0.046221977258431884	0.669406	0.803280
Mono.CD11CposCD62LposPercMono	2D - AL	Y3	0.37898276627496524	0.009947	0.032631
Mono.InflPercMono	2D - AL	Y1	0.12032162920307332	0.216185	0.377839
Mono.InflPercMono	2D - AL	Y2	-0.5547224396849509	5.82e-08	1.21e-06
Mono.InflPercMono	2D - AL	Y3	-0.3479939390287239	0.010924	0.035403
Mono.PercMyeloid	2D - AL	Y1	-0.029923895275941168	0.766739	0.872967
Mono.PercMyeloid	2D - AL	Y2	-0.1408793108596552	0.182122	0.340214
Mono.PercMyeloid	2D - AL	Y3	0.11855956932296226	0.400495	0.576113
Mono.ResidPercMono	2D - AL	Y1	-0.1584153009916031	0.112540	0.247128
Mono.ResidPercMono	2D - AL	Y2	0.39643622345972185	0.000149	0.001085
Mono.ResidPercMono	2D - AL	Y3	0.350315711931849	0.011483	0.035917
Myeloid.PercViable	2D - AL	Y1	-0.4034185626046252	1.45e-05	0.000158
Myeloid.PercViable	2D - AL	Y2	-0.520095553121892	1.04e-07	1.87e-06
Myeloid.PercViable	2D - AL	Y3	-0.2533811750336549	0.056391	0.142136
Neut.CD62LposPercNeut	2D - AL	Y1	-0.046325138796655486	0.644897	0.788533
Neut.CD62LposPercNeut	2D - AL	Y2	-0.006267045242409626	0.952714	0.963459
Neut.CD62LposPercNeut	2D - AL	Y3	0.1638306160546285	0.259946	0.434320
Neut.PercMyeloid	2D - AL	Y1	-0.016319342583330294	0.868709	0.931006
Neut.PercMyeloid	2D - AL	Y2	-0.08032458852023852	0.438359	0.614160
Neut.PercMyeloid	2D - AL	Y3	-0.27175103147556867	0.054347	0.140571
NK.B220posPercNK	2D - AL	Y1	-0.121827680472876	0.216309	0.377839
NK.B220posPercNK	2D - AL	Y2	-0.09433070383871056	0.356474	0.523997
NK.B220posPercNK	2D - AL	Y3	0.19338019978600748	0.138212	0.279542
NK.CD11BnegCD11CnegPercCD62LposNK	2D - AL	Y1	0.01069063006547433	0.915737	0.951093
NK.CD11BnegCD11CnegPercCD62LposNK	2D - AL	Y2	0.11808082249807897	0.265261	0.440464
NK.CD11BnegCD11CnegPercCD62LposNK	2D - AL	Y3	0.3756929398676277	0.008920	0.030712
NK.CD11BnegCD11CnegPercNK	2D - AL	Y1	0.051143880695651484	0.568517	0.723609
NK.CD11BnegCD11CnegPercNK	2D - AL	Y2	0.2519115530817971	0.007204	0.025499
NK.CD11BnegCD11CnegPercNK	2D - AL	Y3	0.21068779201664917	0.087956	0.204209
NK.CD11BnegCD11CposPercCD62LposNK	2D - AL	Y1	0.008499585530542076	0.930535	0.951764
NK.CD11BnegCD11CposPercCD62LposNK	2D - AL	Y2	0.26539075772628534	0.009611	0.032318
NK.CD11BnegCD11CposPercCD62LposNK	2D - AL	Y3	0.3492416515240956	0.012566	0.037558
NK.CD11BnegCD11CposPercNK	2D - AL	Y1	-0.22617423914771323	0.005214	0.020038
NK.CD11BnegCD11CposPercNK	2D - AL	Y2	-0.1320115441962381	0.118178	0.254320
NK.CD11BnegCD11CposPercNK	2D - AL	Y3	-0.13706106159541193	0.219013	0.378938
NK.CD11BposCD11CnegPercCD62LposNK	2D - AL	Y1	0.09415244049436088	0.359202	0.525138
NK.CD11BposCD11CnegPercCD62LposNK	2D - AL	Y2	0.1700114310106385	0.112999	0.247128
NK.CD11BposCD11CnegPercCD62LposNK	2D - AL	Y3	0.2582252341685079	0.068212	0.165308
NK.CD11BposCD11CnegPercNK	2D - AL	Y1	0.12163654907464366	0.166080	0.319110
NK.CD11BposCD11CnegPercNK	2D - AL	Y2	-0.08486317520159871	0.352486	0.520982
NK.CD11BposCD11CnegPercNK	2D - AL	Y3	-0.010246040006400475	0.930247	0.951764
NK.CD11BposCD11CposPercCD62LposNK	2D - AL	Y1	0.03747659345318408	0.716413	0.845241
NK.CD11BposCD11CposPercCD62LposNK	2D - AL	Y2	0.10951505302687536	0.310430	0.481444
NK.CD11BposCD11CposPercCD62LposNK	2D - AL	Y3	0.36404000829581457	0.011617	0.035918
NK.CD11BposCD11CposPercNK	2D - AL	Y1	-0.15736605499631678	0.120608	0.255462
NK.CD11BposCD11CposPercNK	2D - AL	Y2	-0.15847795784682056	0.132193	0.272377
NK.CD11BposCD11CposPercNK	2D - AL	Y3	-0.08169731979695868	0.542636	0.719060
NK.CD62LposPercNK	2D - AL	Y1	0.03483735107045106	0.734852	0.863210
NK.CD62LposPercNK	2D - AL	Y2	0.13207116201768188	0.219756	0.378938
NK.CD62LposPercNK	2D - AL	Y3	0.2446783555023876	0.088060	0.204209
NK.PercLymph	2D - AL	Y1	-0.17522840598802938	0.056466	0.142136
NK.PercLymph	2D - AL	Y2	-0.36286838033369523	0.000157	0.001113
NK.PercLymph	2D - AL	Y3	-0.32882460083350934	0.009019	0.030712
NKG2DposT.CD4posPercNKG2DposT	2D - AL	Y1	-0.027020002069301084	0.747411	0.866610
NKG2DposT.CD4posPercNKG2DposT	2D - AL	Y2	0.028741390606473332	0.744540	0.866610
NKG2DposT.CD4posPercNKG2DposT	2D - AL	Y3	-0.1260976268722765	0.298516	0.469596
NKG2DposT.CD8posPercNKG2DposT	2D - AL	Y1	-0.051897071268321326	0.552927	0.723609
NKG2DposT.CD8posPercNKG2DposT	2D - AL	Y2	-0.06888961778302163	0.452683	0.621284
NKG2DposT.CD8posPercNKG2DposT	2D - AL	Y3	0.15885478513013265	0.201241	0.368257
NKG2DposT.DNPercNKG2DposT	2D - AL	Y1	0.12078971968128496	0.214493	0.377839
NKG2DposT.DNPercNKG2DposT	2D - AL	Y2	0.15342973863440323	0.132645	0.272377
NKG2DposT.DNPercNKG2DposT	2D - AL	Y3	0.009821672126385409	0.943195	0.961058
NKG2DposT.PercT	2D - AL	Y1	-0.22105970108749484	0.013569	0.040112
NKG2DposT.PercT	2D - AL	Y2	-0.3756867904591502	6.24e-05	0.000494
NKG2DposT.PercT	2D - AL	Y3	-0.16823343008876124	0.178612	0.338356
T.PercLymph	2D - AL	Y1	0.013836326626442172	0.886094	0.942131
T.PercLymph	2D - AL	Y2	0.12721844675454447	0.208717	0.377839
T.PercLymph	2D - AL	Y3	-0.03284546747651306	0.809133	0.902975
Glucose	2D - AL	Y1	0.036271248016978355	0.651511	0.789443
Glucose	2D - AL	Y2	-0.5473673466888352	1.39e-10	4.16e-09
Glucose	2D - AL	Y3	-0.386036967072392	0.001361	0.006104
BMD	2D - AL	Y1	-0.10474010719216324	0.285012	0.453658
BMD	2D - AL	Y2	-0.34065120144191563	0.002353	0.010208
BMD	2D - AL	Y3	-0.3832623813085538	0.097583	0.218750
LTM	2D - AL	Y1	-0.04727195576914685	0.538666	0.717368
LTM	2D - AL	Y2	-0.011539968253843048	0.895459	0.942536
LTM	2D - AL	Y3	0.19166473009576257	0.292012	0.462066
PercFat	2D - AL	Y1	-0.49300217164052906	4.97e-09	1.34e-07
PercFat	2D - AL	Y2	-0.3541610228979431	0.000206	0.001318
PercFat	2D - AL	Y3	0.05875884490259873	0.761551	0.872967
TTM	2D - AL	Y1	-0.46040696235492384	3.38e-13	1.14e-11
TTM	2D - AL	Y2	-0.3819274399323311	1.12e-07	1.88e-06
TTM	2D - AL	Y3	0.11292118419887381	0.448200	0.621284
ImmediateFalls	2D - AL	Y1	-0.047228780420542425	0.420749	0.592573
ImmediateFalls	2D - AL	Y2	-0.25155107597952403	0.000259	0.001581
ImmediateFalls	2D - AL	Y3	0.06493236220035692	0.674874	0.803280
Mean	2D - AL	Y1	0.3517796807525941	0.000166	0.001148
Mean	2D - AL	Y2	0.45766609699136773	1.89e-05	0.000196
Mean	2D - AL	Y3	-0.010062159911429946	0.963547	0.970764
NoFalls	2D - AL	Y1	0.1855426313458133	0.008245	0.028805
NoFalls	2D - AL	Y2	0.13846021460639213	0.087103	0.204209
NoFalls	2D - AL	Y3	0.21398929054279114	0.211442	0.377839
Slope	2D - AL	Y1	0.16756786887917638	0.117652	0.254320
Slope	2D - AL	Y2	0.5083573527512936	4.23e-05	0.000373
Slope	2D - AL	Y3	0.22914271712117126	0.406544	0.581704
All	2D - AL	Y1A	0.10802010191407682	0.238667	0.403782
All	2D - AL	Y1B	0.22691553238963819	0.016463	0.047113
All	2D - AL	Y2A	-0.04810204175664324	0.616834	0.761139
All	2D - AL	Y2B	-0.028600202806233876	0.791123	0.890427
All	2D - AL	Y3A	0.42021176995228826	0.001950	0.008599
All	2D - AL	Y3B	0.2563224694801275	0.271455	0.444645
Fore	2D - AL	Y1A	-0.06952095269927483	0.440726	0.614276
Fore	2D - AL	Y1B	-0.19523572780849002	0.036377	0.097854
Fore	2D - AL	Y2A	-0.10404296738779457	0.272737	0.444645
Fore	2D - AL	Y2B	-0.14088387202696984	0.190155	0.352771
Fore	2D - AL	Y3A	0.17794491658920936	0.194531	0.358417
Fore	2D - AL	Y3B	0.05002700573440319	0.835282	0.910129
