## Supplemental Table S12 for "Genetic regulation of fasting-induced longevity effects"

task_name	variable	timepoint	p_adj	b_adj	q_adj
FLOW	flow_b_cells_percent_of_lymphocytes	22	0.0975	-0.088	0.0975
FLOW	flow_cd4_t_cells_percent_of_lymphocytes	22	0.0985	0.099	0.0985
FLOW	flow_cd4_t_cells_q1_percent_cd62l_cd44	22	0.000115	-0.207	0.000115
FLOW	flow_cd4_t_cells_q2_percent_cd62l_cd44	22	0.152	-0.073	0.152
FLOW	flow_cd4_t_cells_q3_percent_cd62l_cd44	22	0.000786	0.14	0.000786
FLOW	flow_cd4_t_cells_q4_percent_cd62l_cd44	22	0.133	-0.066	0.133
FLOW	flow_cd8_t_cells_percent_of_lymphocytes	22	0.138	0.082	0.138
FLOW	flow_cd8_t_cells_q1_percent_cd62l_cd44	22	0.0185	-0.094	0.0185
FLOW	flow_cd8_t_cells_q2_percent_cd62l_cd44	22	0.624	0.021	0.624
FLOW	flow_cd8_t_cells_q3_percent_cd62l_cd44	22	0.00346	0.121	0.00346
FLOW	flow_cd8_t_cells_q4_percent_cd62l_cd44	22	0.00283	-0.139	0.00283
FLOW	flow_eosinophils_percent_of_myeloid	22	0.0644	0.086	0.0644
FLOW	flow_inflammitory_monocytes_cd11c_cd62l_percent_of_monocytes	22	0.523	0.029	0.523
FLOW	flow_lymphocytes_percent_of_viable	22	0.0313	0.083	0.0313
FLOW	flow_monocytes_percent_of_myeloid	22	0.011	-0.111	0.011
FLOW	flow_myeloid_cd11b_percent_of_viable	22	0.163	-0.056	0.163
FLOW	flow_neutrophils_granulocytes_percent_of_myeloid	22	0.0188	0.096	0.0188
FLOW	flow_nk_cells_percent_of_lymphocytes	22	0.429	-0.044	0.429
FLOW	flow_resident_monocytes_cd11c_cd62l_percent_of_monocytes	22	0.563	-0.031	0.563
FLOW	flow_b_cells_percent_of_lymphocytes	70	0.00453	0.136	0.00453
FLOW	flow_cd4_t_cells_percent_of_lymphocytes	70	0.0837	-0.094	0.0837
FLOW	flow_cd4_t_cells_q1_percent_cd62l_cd44	70	0.00455	-0.153	0.00455
FLOW	flow_cd4_t_cells_q2_percent_cd62l_cd44	70	0.994	0	0.994
FLOW	flow_cd4_t_cells_q3_percent_cd62l_cd44	70	0.000561	0.174	0.000561
FLOW	flow_cd4_t_cells_q4_percent_cd62l_cd44	70	0.378	-0.041	0.378
FLOW	flow_cd8_t_cells_percent_of_lymphocytes	70	0.175	-0.073	0.175
FLOW	flow_cd8_t_cells_q1_percent_cd62l_cd44	70	0.0347	-0.089	0.0347
FLOW	flow_cd8_t_cells_q2_percent_cd62l_cd44	70	0.178	0.069	0.178
FLOW	flow_cd8_t_cells_q3_percent_cd62l_cd44	70	0.00165	0.128	0.00165
FLOW	flow_cd8_t_cells_q4_percent_cd62l_cd44	70	0.00335	-0.162	0.00335
FLOW	flow_eosinophils_percent_of_myeloid	70	6.29e-11	0.357	6.29e-11
FLOW	flow_inflammitory_monocytes_cd11c_cd62l_percent_of_monocytes	70	0.00859	-0.132	0.00859
FLOW	flow_lymphocytes_percent_of_viable	70	3.36e-12	0.312	3.36e-12
FLOW	flow_monocytes_percent_of_myeloid	70	0.913	-0.006	0.913
FLOW	flow_myeloid_cd11b_percent_of_viable	70	1.2e-08	-0.261	1.2e-08
FLOW	flow_neutrophils_granulocytes_percent_of_myeloid	70	0.121	-0.084	0.121
FLOW	flow_nk_cells_percent_of_lymphocytes	70	0.185	-0.059	0.185
FLOW	flow_resident_monocytes_cd11c_cd62l_percent_of_monocytes	70	0.205	0.071	0.205
FLOW	flow_b_cells_percent_of_lymphocytes	121	0.00589	0.243	0.00589
FLOW	flow_cd4_t_cells_percent_of_lymphocytes	121	0.307	-0.087	0.307
FLOW	flow_cd4_t_cells_q1_percent_cd62l_cd44	121	0.171	-0.131	0.171
FLOW	flow_cd4_t_cells_q2_percent_cd62l_cd44	121	0.115	0.142	0.115
FLOW	flow_cd4_t_cells_q3_percent_cd62l_cd44	121	0.194	0.124	0.194
FLOW	flow_cd4_t_cells_q4_percent_cd62l_cd44	121	0.00996	-0.197	0.00996
FLOW	flow_cd8_t_cells_percent_of_lymphocytes	121	0.00624	-0.285	0.00624
FLOW	flow_cd8_t_cells_q1_percent_cd62l_cd44	121	0.322	-0.092	0.322
FLOW	flow_cd8_t_cells_q2_percent_cd62l_cd44	121	0.0674	0.148	0.0674
FLOW	flow_cd8_t_cells_q3_percent_cd62l_cd44	121	0.0503	0.165	0.0503
FLOW	flow_cd8_t_cells_q4_percent_cd62l_cd44	121	0.00663	-0.266	0.00663
FLOW	flow_eosinophils_percent_of_myeloid	121	0.0107	0.251	0.0107
FLOW	flow_inflammitory_monocytes_cd11c_cd62l_percent_of_monocytes	121	0.259	-0.098	0.259
FLOW	flow_lymphocytes_percent_of_viable	121	0.000621	0.294	0.000621
FLOW	flow_monocytes_percent_of_myeloid	121	0.0135	0.225	0.0135
FLOW	flow_myeloid_cd11b_percent_of_viable	121	0.00306	-0.252	0.00306
FLOW	flow_neutrophils_granulocytes_percent_of_myeloid	121	0.0355	-0.193	0.0355
FLOW	flow_nk_cells_percent_of_lymphocytes	121	0.983	0.002	0.983
FLOW	flow_resident_monocytes_cd11c_cd62l_percent_of_monocytes	121	0.0427	0.165	0.0427
Fasted.Gl	fastedgl_gl	24	0.717	-0.014	0.717
Fasted.Gl	fastedgl_gl	72	0.0585	0.089	0.0585
Fasted.Gl	fastedgl_gl	122	0.0656	0.163	0.0656
CBC	cbc_calc_hgb	45	1.17e-05	0.198	1.17e-05
CBC	cbc_ch	45	0.46	0.045	0.46
CBC	cbc_ch_r	45	0.741	0.018	0.741
CBC	cbc_chcm	45	0.000561	0.171	0.000561
CBC	cbc_hct	45	0.00094	0.152	0.00094
CBC	cbc_hdw_sd	45	0.00113	-0.142	0.00113
CBC	cbc_hgb	45	5.69e-05	0.181	5.69e-05
CBC	cbc_mch	45	0.664	0.025	0.664
CBC	cbc_mchc	45	0.00219	0.126	0.00219
CBC	cbc_mcv	45	0.233	-0.072	0.233
CBC	cbc_mpm	45	0.0057	-0.147	0.0057
CBC	cbc_mpv	45	0.0185	-0.094	0.0185
CBC	cbc_num_baso	45	0.54	0.023	0.54
CBC	cbc_num_clumps	45	0.811	0.01	0.811
CBC	cbc_num_eos	45	0.771	-0.014	0.771
CBC	cbc_num_luc	45	0.122	-0.072	0.122
CBC	cbc_num_lymph	45	0.376	-0.041	0.376
CBC	cbc_num_mono	45	0.00664	-0.125	0.00664
CBC	cbc_num_neut	45	0.000892	-0.137	0.000892
CBC	cbc_num_plt	45	0.409	-0.04	0.409
CBC	cbc_num_rbc	45	0.000399	0.158	0.000399
CBC	cbc_num_retic	45	0.345	-0.035	0.345
CBC	cbc_num_wbc	45	0.0137	-0.119	0.0137
CBC	cbc_pdw_cv	45	0.733	-0.013	0.733
CBC	cbc_perc_baso	45	0.0503	0.073	0.0503
CBC	cbc_perc_eos	45	0.0763	0.075	0.0763
CBC	cbc_perc_luc	45	0.839	-0.008	0.839
CBC	cbc_perc_lymph	45	0.0162	0.091	0.0162
CBC	cbc_perc_mono	45	0.25	-0.054	0.25
CBC	cbc_perc_neut	45	0.0205	-0.09	0.0205
CBC	cbc_perc_retic	45	0.0792	-0.065	0.0792
CBC	cbc_rdw_cv	45	7.63e-08	-0.294	7.63e-08
CBC	cbc_hdw_cv	45	3.09e-06	-0.228	3.09e-06
CBC	cbc_ch_m	45	0.956	-0.004	0.956
CBC	cbc_calc_hgb	97	3.18e-05	0.252	3.18e-05
CBC	cbc_ch	97	0.0761	-0.116	0.0761
CBC	cbc_ch_m	97	0.0698	-0.121	0.0698
CBC	cbc_ch_r	97	0.0661	-0.121	0.0661
CBC	cbc_chcm	97	7.92e-10	0.393	7.92e-10
CBC	cbc_hct	97	0.000742	0.205	0.000742
CBC	cbc_hdw_sd	97	7.74e-15	-0.435	7.74e-15
CBC	cbc_hgb	97	8.25e-06	0.261	8.25e-06
CBC	cbc_mch	97	0.144	-0.097	0.144
CBC	cbc_mchc	97	2.57e-09	0.306	2.57e-09
CBC	cbc_mcv	97	5.93e-05	-0.258	5.93e-05
CBC	cbc_mpm	97	2.09e-11	-0.397	2.09e-11
CBC	cbc_mpv	97	4.05e-09	-0.357	4.05e-09
CBC	cbc_num_baso	97	0.000437	-0.227	0.000437
CBC	cbc_num_clumps	97	0.00774	-0.14	0.00774
CBC	cbc_num_eos	97	1	-0.06	1
CBC	cbc_num_luc	97	2.38e-05	-0.264	2.38e-05
CBC	cbc_num_lymph	97	0.667	-0.027	0.667
CBC	cbc_num_mono	97	0.00304	-0.176	0.00304
CBC	cbc_num_neut	97	3.58e-08	-0.309	3.58e-08
CBC	cbc_num_plt	97	0.0104	0.152	0.0104
CBC	cbc_num_rbc	97	1.49e-06	0.282	1.49e-06
CBC	cbc_num_retic	97	1.33e-05	-0.224	1.33e-05
CBC	cbc_num_wbc	97	0.00117	-0.196	0.00117
CBC	cbc_pdw_cv	97	0.000257	-0.196	0.000257
CBC	cbc_perc_baso	97	0.121	-0.086	0.121
CBC	cbc_perc_eos	97	0.0878	0.098	0.0878
CBC	cbc_perc_luc	97	0.000341	-0.21	0.000341
CBC	cbc_perc_lymph	97	3.33e-08	0.306	3.33e-08
CBC	cbc_perc_mono	97	0.865	0.01	0.865
CBC	cbc_perc_neut	97	1.95e-07	-0.312	1.95e-07
CBC	cbc_perc_retic	97	2.31e-07	-0.267	2.31e-07
CBC	cbc_rdw_cv	97	<2e-16	-0.552	<2e-16
CBC	cbc_hdw_cv	97	<2e-16	-0.47	<2e-16
Frailty	frailty_score	21	0.687	0.016	0.687
Frailty	frailty_temperature	21	0.485	-0.024	0.485
Frailty	frailty_sum	21	0.687	0.016	0.687
Frailty	frailty_score	43	0.36	-0.037	0.36
Frailty	frailty_temperature	43	0.0928	0.065	0.0928
Frailty	frailty_sum	43	0.36	-0.037	0.36
Frailty	frailty_score	70	0.033	-0.12	0.033
Frailty	frailty_temperature	70	2.43e-05	0.189	2.43e-05
Frailty	frailty_sum	70	0.033	-0.12	0.033
Frailty	frailty_score	95	4.14e-06	-0.285	4.14e-06
Frailty	frailty_temperature	95	2.37e-08	0.293	2.37e-08
Frailty	frailty_sum	95	4.14e-06	-0.285	4.14e-06
Frailty	frailty_score	120	3.68e-06	-0.408	3.68e-06
Frailty	frailty_temperature	120	0.0186	0.203	0.0186
Frailty	frailty_sum	120	3.68e-06	-0.408	3.68e-06
NMR	nmr_adiposity	45	0.000701	0.177	0.000701
NMR	nmr_lean	45	0.0475	-0.156	0.0475
NMR	nmr_adiposity	100	<2e-16	0.589	<2e-16
NMR	nmr_lean	100	0.185	-0.099	0.185
Body Weight	body_weight_auc	NA	2.21e-12	0.316	2.21e-12
Body Weight	body_weight_mean	NA	1.05e-09	0.501	1.05e-09
